# A Novel *XACT* lncRNA Transcript with Functions Transcending X-Chromosome Inactivation

**DOI:** 10.1101/2025.01.03.631201

**Authors:** Peifen Zhang, Paula Haro Angles, Hong Zhang, Tingyue Li, Roger Mulet-Lazaro, Wilfred F.J. van IJcken, Sjaak Philipsen, Ruud Delwel, Joost Gribnau, Danny Huylebroeck, Frank Grosveld, Claire Rougeulle, Eskeatnaf Mulugeta

## Abstract

X-chromosome inactivation (XCI) is initiated during early mammalian embryogenesis by a long non-coding RNA (lncRNA) *XIST*, which coats one of the two X-chromosomes and facilitates epigenetic transcriptional silencing. A second, evolutionarily recent primate-specific lncRNA *XACT* was proposed to antagonize *XIST*’s ability to induce XCI. *XACT* expression is restricted to pluripotent states and early embryonic stages and coats the active X-chromosome in both females and males. Here, we report a novel *XACT* transcript expressed in normal and cancerous somatic cells from both the inactive (Xi) and active (Xa) X chromosomes. It coexists with *XIST* on the Xi without affecting *XIST* expression or (re)activating X-linked genes inactivated by XCI. During hematopoietic stem cell (HSC) differentiation, *XACT* is primarily expressed in myeloid progenitors in both sexes. *XACT* expression is activated in HSCs and peaks in megakaryocyte-erythrocyte progenitor cells (MEPs) before rapidly declining as the MEPs differentiate into megakaryocytes or erythrocytes. By combining CRISPR-based *XACT* perturbation with epigenomic and transcriptional studies, we revealed the key role of *XACT* in the self-renewal and differentiation of erythroid progenitors into erythrocytes, by recruiting cis-regulatory proteins and regulating transcription through ETS and AP-1 transcription factors. Furthermore, *XACT* is expressed in a subset of acute myeloid leukemia (AML) patients, with high levels found in erythroid-megakaryocytic blast cells; suggesting *XACT*’s potential as a marker for AML subtypes. Thus, we identified a novel *XACT* transcript with a unique expression profile and important roles in normal and cancer cells, revealing *XACT* lncRNA functions beyond its previously proposed role in XCI during embryogenesis.
