## Supplementary_Table_1 for "A Novel *XACT* lncRNA Transcript with Functions Transcending X-Chromosome Inactivation"

### Sheet: Supplementary Table 1
Supplementary Table 1: Pooled gene count after SPLIT-seq single cell RNA-seq experiment
Top 5 genes in the K562 cells (Human)
Gene name	Counts	RNA	Gene name
ENSG00000251562	1471810	LncRNA	MALAT1
ENSG00000198804	145899	Protein Coding	MT-CO1
ENSG00000253394	101450	LncRNA	LINC00534
ENSG00000241743	100848	LncRNA	XACT
ENSG00000229140	90957	Protein Coding	CCDC26
Top 5 genes in the MEL cells (Mouse)
Gene name	Counts	RNA	Gene name
ENSMUSG00000092341	450970	LncRNA	MALAT1
ENSMUSG00000050377	192776	Protein Coding	Il31ra
ENSMUSG00000092329	138389	Protein Coding	Galnt2l
ENSMUSG00000098178	136223	LncRNA	Gm42418
ENSMUSG00000063458	98712	Protein Coding	Lrmda
