## Supplementary_Table_2 for "A Novel *XACT* lncRNA Transcript with Functions Transcending X-Chromosome Inactivation"

### Sheet: Table description
Table description: Enriched gene ontology (GO) driver terms for differentially expressed genes between HUDEP2-NT and HUDEP2-KD at proliferative state
DEGs: List of up and down regulated genes in HUDEP2-KD cells
Down_genes_GO_driver_terms: Biological process and molecular function GO driver terms enriched for genes that are down regulated in HUDEP2-KD cells
Up_genes_GO_driver_terms: Biological process and molecular function GO driver terms enriched for genes that are up regulated in HUDEP2-KD cells

### Sheet: DEGs
experimental sample	HUDEP2-KD(proliferation)
control sample	HUDEP2-NT(proliferation)
	up		down
	ENSEMBL	SYMBOL	ENSEMBL	SYMBOL
	ENSG00000168528	SERINC2	ENSG00000028137	TNFRSF1B
	ENSG00000189337	KAZN	ENSG00000135842	NIBAN1
	ENSG00000085491	SLC25A24	ENSG00000117707	PROX1
	ENSG00000174514	MFSD4A	ENSG00000143061	IGSF3
	ENSG00000196878	LAMB3	ENSG00000092621	PHGDH
	ENSG00000274020	LINC01138	ENSG00000020633	RUNX3
	ENSG00000207005	RNU1-2	ENSG00000169442	CD52
	ENSG00000177606	JUN	ENSG00000163131	CTSS
	ENSG00000196188	CTSE	ENSG00000116852	KIF21B
	ENSG00000169291	SHE	ENSG00000237763	AMY1A
	ENSG00000163239	TDRD10	ENSG00000069424	KCNAB2
	ENSG00000137942	FNBP1L	ENSG00000134242	PTPN22
	ENSG00000119283	TRIM67	ENSG00000188761	BCL2L15
	ENSG00000206652	RNU1-1	ENSG00000142765	SYTL1
	ENSG00000207513	RNU1-3	ENSG00000162437	RAVER2
	ENSG00000207389	RNU1-4	ENSG00000013016	EHD3
	ENSG00000253368	TRNP1	ENSG00000158089	GALNT14
	ENSG00000134202	GSTM3	ENSG00000021826	CPS1
	ENSG00000050628	PTGER3	ENSG00000184492	FOXD4L1
	ENSG00000273136	NBPF26	ENSG00000225953	SATB2-AS1
	ENSG00000117322	CR2	ENSG00000240891	PLCXD2
	ENSG00000185630	PBX1	ENSG00000224855	OPA1-AS1
	ENSG00000084710	EFR3B	ENSG00000136059	VILL
	ENSG00000116016	EPAS1	ENSG00000168779	SHOX2
	ENSG00000178568	ERBB4	ENSG00000163520	FBLN2
	ENSG00000144331	ZNF385B	ENSG00000035720	STAP1
	ENSG00000157827	FMNL2	ENSG00000109738	GLRB
	ENSG00000135916	ITM2C	ENSG00000183439	TRIM61
	ENSG00000156966	B3GNT7	ENSG00000061918	GUCY1B1
	ENSG00000074047	GLI2	ENSG00000138795	LEF1
	ENSG00000187944	C2orf66	ENSG00000154277	UCHL1
	ENSG00000197121	PGAP1	ENSG00000250334	LINC00989
	ENSG00000115112	TFCP2L1	ENSG00000250722	SELENOP
	ENSG00000118257	NRP2	ENSG00000152503	TRIM36
	ENSG00000003137	CYP26B1	ENSG00000145908	ZNF300
	ENSG00000152527	PLEKHH2	ENSG00000178913	TAF7
	ENSG00000144218	AFF3	ENSG00000134516	DOCK2
	ENSG00000115138	POMC	ENSG00000211445	GPX3
	ENSG00000155657	TTN	ENSG00000145832	SLC25A48
	ENSG00000072182	ASIC4	ENSG00000112699	GMDS
	ENSG00000128655	PDE11A	ENSG00000205269	TMEM170B
	ENSG00000172005	MAL	ENSG00000153157	SYCP2L
	ENSG00000114993	RTKN	ENSG00000234127	TRIM26
	ENSG00000228203	GRASLND	ENSG00000096433	ITPR3
	ENSG00000075426	FOSL2	ENSG00000124813	RUNX2
	ENSG00000226833	LOC100505774	ENSG00000152661	GJA1
	ENSG00000226833	PPP1CB-DT	ENSG00000146281	PM20D2
	ENSG00000154822	PLCL2	ENSG00000135547	HEY2
	ENSG00000170293	CMTM8	ENSG00000112195	TREML2
	ENSG00000088543	C3orf18	ENSG00000198478	SH3BGRL2
	ENSG00000173706	HEG1	ENSG00000111981	ULBP1
	ENSG00000014257	ACP3	ENSG00000137393	RNF144B
	ENSG00000078081	LAMP3	ENSG00000112297	CRYBG1
	ENSG00000114315	HES1	ENSG00000112343	TRIM38
	ENSG00000154175	ABI3BP	ENSG00000082269	FAM135A
	ENSG00000268324	LRRC2-AS1	ENSG00000152894	PTPRK
	ENSG00000221955	SLC12A8	ENSG00000007866	TEAD3
	ENSG00000196549	MME	ENSG00000124508	BTN2A2
	ENSG00000263740	RN7SL4P	ENSG00000237441	RGL2
	ENSG00000163710	PCOLCE2	ENSG00000124788	ATXN1
	ENSG00000188582	PAQR9	ENSG00000137404	NRM
	ENSG00000082781	ITGB5	ENSG00000112812	PRSS16
	ENSG00000172995	ARPP21	ENSG00000112137	PHACTR1
	ENSG00000242899	RPL7P16	ENSG00000204264	PSMB8
	ENSG00000196353	CPNE4	ENSG00000023892	DEF6
	ENSG00000113805	CNTN3	ENSG00000128578	STRIP2
	ENSG00000277925	TERC	ENSG00000064393	HIPK2
	ENSG00000239219	LOC100128164	ENSG00000136286	MYO1G
	ENSG00000144802	NFKBIZ	ENSG00000183742	MACC1
	ENSG00000168334	XIRP1	ENSG00000085563	ABCB1
	ENSG00000171084	FAM86JP	ENSG00000009950	MLXIPL
	ENSG00000170891	CYTL1	ENSG00000152926	ZNF117
	ENSG00000152784	PRDM8	ENSG00000152926	ERV3-1-ZNF117
	ENSG00000145428	RNF175	ENSG00000233834	MACC1-DT
	ENSG00000145423	SFRP2	ENSG00000234456	MAGI2-AS3
	ENSG00000248429	GASK1B-AS1	ENSG00000065923	SLC9A7
	ENSG00000007062	PROM1	ENSG00000102349	KLF8
	ENSG00000137462	TLR2	ENSG00000078596	ITM2A
	ENSG00000164125	GASK1B	ENSG00000124334	IL9R
	ENSG00000173083	HPSE	ENSG00000278530	CHMP1B2P
	ENSG00000163297	ANTXR2	ENSG00000147168	IL2RG
	ENSG00000118804	STBD1	ENSG00000274536	MIR223HG
	ENSG00000145476	CYP4V2	ENSG00000147459	DOCK5
	ENSG00000169429	CXCL8	ENSG00000288602	C8orf44-SGK3
	ENSG00000181215	C4orf50	ENSG00000104205	SGK3
	ENSG00000226650	KIF4B	ENSG00000169499	PLEKHA2
	ENSG00000169247	SH3TC2	ENSG00000105339	DENND3
	ENSG00000164403	SHROOM1	ENSG00000147443	DOK2
	ENSG00000250072	SH3TC2-DT	ENSG00000120885	CLU
	ENSG00000188580	NKAIN2	ENSG00000225937	PCA3
	ENSG00000026652	AGPAT4	ENSG00000135046	ANXA1
	ENSG00000202198	RN7SK	ENSG00000165025	SYK
	ENSG00000283293	RN7SK	ENSG00000217716	RPS10P3
	ENSG00000004809	SLC22A16	ENSG00000136854	STXBP1
	ENSG00000135525	MAP7	ENSG00000164970	FAM219A
	ENSG00000153303	FRMD1	ENSG00000106772	PRUNE2
	ENSG00000124496	TRERF1	ENSG00000165272	AQP3
	ENSG00000118503	TNFAIP3	ENSG00000157657	ZNF618
	ENSG00000168477	TNXB	ENSG00000180071	ANKRD18A
	ENSG00000128594	LRRC4	ENSG00000184937	WT1
	ENSG00000175600	SUGCT	ENSG00000133818	RRAS2
	ENSG00000122778	KIAA1549	ENSG00000184232	OAF
	ENSG00000214960	CRPPA	ENSG00000196565	HBG2
	ENSG00000015520	NPC1L1	ENSG00000133317	LGALS12
	ENSG00000122574	WIPF3	ENSG00000110080	ST3GAL4
	ENSG00000047648	ARHGAP6	ENSG00000066336	SPI1
	ENSG00000082458	DLG3	ENSG00000152778	IFIT5
	ENSG00000166681	BEX3	ENSG00000151651	ADAM8
	ENSG00000102048	ASB9	ENSG00000108176	DNAJC12
	ENSG00000156298	TSPAN7	ENSG00000026103	FAS
	ENSG00000125675	GRIA3	ENSG00000215146	LOC441666
	ENSG00000243279	PRAF2	ENSG00000237036	ZEB1-AS1
	ENSG00000006756	ARSD	ENSG00000059804	SLC2A3
	ENSG00000101977	MCF2	ENSG00000139112	GABARAPL1
	ENSG00000164741	DLC1	ENSG00000167566	NCKAP5L
	ENSG00000180543	TSPYL5	ENSG00000123360	PDE1B
	ENSG00000019549	SNAI2	ENSG00000136026	CKAP4
	ENSG00000164841	TMEM74	ENSG00000123338	NCKAP1L
	ENSG00000155792	DEPTOR	ENSG00000205810	KLRC3
	ENSG00000104490	NCALD	ENSG00000118971	CCND2
	ENSG00000155926	SLA	ENSG00000130787	HIP1R
	ENSG00000164764	SBSPON	ENSG00000188906	LRRK2
	ENSG00000185189	NRBP2	ENSG00000118308	IRAG2
	ENSG00000261150	EPPK1	ENSG00000111057	KRT18
	ENSG00000184489	PTP4A3	ENSG00000111348	ARHGDIB
	ENSG00000155090	KLF10	ENSG00000110848	CD69
	ENSG00000169122	FAM110B	ENSG00000111344	RASAL1
	ENSG00000129422	MTUS1	ENSG00000152192	POU4F1
	ENSG00000107105	ELAVL2	ENSG00000136167	LCP1
	ENSG00000204291	COL15A1	ENSG00000139832	RAB20
	ENSG00000148344	PTGES	ENSG00000198542	ITGBL1
	ENSG00000106976	DNM1	ENSG00000235903	CPB2-AS1
	ENSG00000050555	LAMC3	ENSG00000165821	SALL2
	ENSG00000175164	ABO	ENSG00000054654	SYNE2
	ENSG00000095203	EPB41L4B	ENSG00000169684	CHRNA5
	ENSG00000106804	C5	ENSG00000137767	SQOR
	ENSG00000134569	LRP4	ENSG00000140545	MFGE8
	ENSG00000021300	PLEKHB1	ENSG00000172137	CALB2
	ENSG00000150687	PRSS23	ENSG00000108405	P2RX1
	ENSG00000184014	DENND5A	ENSG00000108984	MAP2K6
	ENSG00000173898	SPTBN2	ENSG00000260027	HOXB7
	ENSG00000082175	PGR	ENSG00000108479	GALK1
	ENSG00000151376	ME3	ENSG00000132535	DLG4
	ENSG00000067082	KLF6	ENSG00000171246	NPTX1
	ENSG00000241935	HOGA1	ENSG00000118276	B4GALT6
	ENSG00000229544	NKX1-2	ENSG00000285382	COMMD7
	ENSG00000107518	ATRNL1	ENSG00000149600	COMMD7
	ENSG00000176769	TCERG1L	ENSG00000088854	DNAAF9
	ENSG00000165449	SLC16A9	ENSG00000141968	VAV1
	ENSG00000099204	ABLIM1	ENSG00000171295	ZNF440
	ENSG00000150594	ADRA2A	ENSG00000186204	CYP4F12
	ENSG00000026025	VIM	ENSG00000167232	ZNF91
	ENSG00000187134	AKR1C1	ENSG00000283201	ZNF724
	ENSG00000229124	VIM-AS1	ENSG00000196867	ZFP28
	ENSG00000235162	C12orf75	ENSG00000167555	ZNF528
	ENSG00000025423	HSD17B6	ENSG00000104894	CD37
	ENSG00000224982	TMEM233	ENSG00000130755	GMFG
	ENSG00000167535	CACNB3	ENSG00000152454	ZNF256
	ENSG00000090376	IRAK3	ENSG00000196081	ZNF724
	ENSG00000111728	ST8SIA1	ENSG00000198182	ZNF607
	ENSG00000013583	HEBP1	ENSG00000105492	SIGLEC6
	ENSG00000048540	LMO3	ENSG00000213096	ZNF254
	ENSG00000119242	CCDC92	ENSG00000196268	ZNF493
	ENSG00000132975	GPR12	ENSG00000185198	PRSS57
	ENSG00000132938	MTUS2	ENSG00000132010	ZNF20
	ENSG00000132932	ATP8A2	ENSG00000197928	ZNF677
	ENSG00000178695	KCTD12	ENSG00000197619	ZNF615
	ENSG00000255874	PRECSIT	ENSG00000256771	ZNF253
	ENSG00000182732	RGS6	ENSG00000182986	ZNF320
	ENSG00000020577	SAMD4A	ENSG00000213793	ZNF888
	ENSG00000186648	CARMIL3	ENSG00000245848	CEBPA
	ENSG00000027075	PRKCH	ENSG00000267260	LOC728485
	ENSG00000186469	GNG2	ENSG00000232677	LINC00665
	ENSG00000165949	IFI27	ENSG00000267254	ZNF790-AS1
	ENSG00000168952	STXBP6	ENSG00000100344	PNPLA3
	ENSG00000128918	ALDH1A2	ENSG00000133454	MYO18B
	ENSG00000182511	FES	ENSG00000100385	IL2RB
	ENSG00000166147	FBN1	ENSG00000188511	MIR3667HG
	ENSG00000171914	TLN2	ENSG00000279094	LINC01670
	ENSG00000167972	ABCA3	ENSG00000244682	NA
	ENSG00000242173	ARHGDIG	ENSG00000228252	NA
	ENSG00000262155	LINC02175	ENSG00000250167	NA
	ENSG00000156968	MPV17L	ENSG00000289047	NA
	ENSG00000185615	PDIA2	ENSG00000241743	NA
	ENSG00000178773	CPNE7	ENSG00000285171	NA
	ENSG00000003249	DBNDD1	ENSG00000223749	NA
	ENSG00000205730	ITPRIPL2	ENSG00000284931	NA
	ENSG00000102878	HSF4	ENSG00000239920	NA
	ENSG00000167261	DPEP2	ENSG00000231976	NA
	ENSG00000126353	CCR7	ENSG00000285901	NA
	ENSG00000141696	P3H4	ENSG00000258749	NA
	ENSG00000132530	XAF1	ENSG00000276141	NA
	ENSG00000049283	EPN3	ENSG00000261377	NA
	ENSG00000141401	IMPA2	ENSG00000251537	NA
	ENSG00000168461	RAB31	ENSG00000278041	NA
	ENSG00000141441	GAREM1	ENSG00000284428	NA
	ENSG00000198795	ZNF521	ENSG00000268362	NA
	ENSG00000101493	ZNF516	ENSG00000269837	NA
	ENSG00000081923	ATP8B1	ENSG00000179066	NA
	ENSG00000167216	KATNAL2	ENSG00000286132	NA
	ENSG00000134278	SPIRE1	ENSG00000214189	NA
	ENSG00000141431	ASXL3	ENSG00000213297	NA
	ENSG00000182463	TSHZ2	ENSG00000269825	NA
	ENSG00000175063	UBE2C	ENSG00000267580	NA
	ENSG00000197122	SRC	ENSG00000278878	NA
	ENSG00000101400	SNTA1	ENSG00000273748	NA
	ENSG00000088320	REM1
	ENSG00000141946	ZIM3
	ENSG00000266976	LOC102724908
	ENSG00000130005	GAMT
	ENSG00000130176	CNN1
	ENSG00000104870	FCGRT
	ENSG00000198816	ZNF358
	ENSG00000178934	LGALS7
	ENSG00000178934	LGALS7B
	ENSG00000105538	RASIP1
	ENSG00000205076	LGALS7
	ENSG00000205076	LGALS7B
	ENSG00000104783	KCNN4
	ENSG00000268460	LOC93429
	ENSG00000105426	PTPRS
	ENSG00000167676	PLIN4
	ENSG00000022556	NLRP2
	ENSG00000178150	ZNF114
	ENSG00000100379	KCTD17
	ENSG00000142149	HUNK
	ENSG00000277739	RNA5-8SP10
	ENSG00000275215	RNA5-8SN3
	ENSG00000278189	RNA5-8SN1
	ENSG00000278233	RNA5-8SN2
	ENSG00000157554	ERG
	ENSG00000276700	RNA5-8SN4
	ENSG00000274917	RNA5-8SN5
	ENSG00000238107	NA
	ENSG00000231992	NA
	ENSG00000274372	NA
	ENSG00000288718	NA
	ENSG00000248719	NA
	ENSG00000260188	NA
	ENSG00000248290	NA
	ENSG00000228393	NA
	ENSG00000174028	NA
	ENSG00000234961	NA
	ENSG00000283240	NA
	ENSG00000274719	NA
	ENSG00000259285	NA
	ENSG00000279296	NA
	ENSG00000267023	NA
	ENSG00000263934	NA
	ENSG00000265096	NA
	ENSG00000267199	NA
	ENSG00000266932	NA
	ENSG00000289707	NA
	ENSG00000275757	NA
	ENSG00000273730	NA
	ENSG00000275405	NA

### Sheet: Down_genes_GO_driver_terms
source	term_name	term_id	highlighted	adjusted_p_value	negative_log10_of_adjusted_p_value	term_size	query_size	intersection_size	effective_domain_size	intersections
GO:MF	DNA-binding transcription factor activity	GO:0003700	TRUE	1.54167e-06	5.812007184476027	1439	151	33	20212	PROX1,RUNX3,FOXD4L1,SHOX2,LEF1,ZNF300,RUNX2,HEY2,TEAD3,MLXIPL,ZNF117,KLF8,ZNF618,WT1,SPI1,POU4F1,SALL2,HOXB7,ZNF440,ZNF91,ZFP28,ZNF528,ZNF256,ZNF607,ZNF254,ZNF493,ZNF20,ZNF677,ZNF615,ZNF253,ZNF320,ZNF888,CEBPA
GO:MF	RNA polymerase II cis-regulatory region sequence-specific DNA binding	GO:0000978	TRUE	2.30124e-06	5.63804	1180	151	29	20212	PROX1,RUNX3,FOXD4L1,LEF1,ZNF300,RUNX2,HEY2,TEAD3,MLXIPL,ZNF117,KLF8,WT1,SPI1,POU4F1,SALL2,HOXB7,ZNF91,ZFP28,ZNF528,ZNF256,ZNF607,ZNF254,ZNF493,ZNF677,ZNF615,ZNF253,ZNF320,ZNF888,CEBPA
GO:BP	leukocyte activation	GO:0045321	TRUE	3.43331e-05	4.464287072154404	946	147	25	21031	TNFRSF1B,RUNX3,PTPN22,STAP1,LEF1,DOCK2,RUNX2,GJA1,TREML2,ULBP1,BTN2A2,ITM2A,IL2RG,CLU,ANXA1,SYK,STXBP1,SPI1,ADAM8,NCKAP1L,KLRC3,LRRK2,LCP1,VAV1,CEBPA
GO:MF	RNA polymerase II-specific DNA-binding transcription factor binding	GO:0061629	TRUE	0.000614621	3.211392725280324	349	151	12	20212	PROX1,LEF1,TAF7,HEY2,TEAD3,HIPK2,MLXIPL,SPI1,GABARAPL1,POU4F1,COMMD7,CEBPA
GO:BP	platelet degranulation	GO:0002576	TRUE	0.00141605	2.8489201522141743	7	147	3	21031	SYK,STXBP1,P2RX1
GO:MF	small molecule binding	GO:0036094	TRUE	0.00173792	2.759969631591929	6357	151	71	20212	PHGDH,RUNX3,KIF21B,AMY1A,EHD3,GALNT14,CPS1,VILL,FBLN2,GLRB,TRIM61,GUCY1B1,SELENOP,TRIM36,ZNF300,GPX3,GMDS,TRIM26,ITPR3,RUNX2,RNF144B,TRIM38,HIPK2,MYO1G,ABCB1,ZNF117,KLF8,C8ORF44-SGK3,PLEKHA2,ANXA1,SYK,PRUNE2,ZNF618,WT1,RRAS2,HBG2,ADAM8,SLC2A3,PDE1B,HIP1R,LRRK2,RASAL1,LCP1,RAB20,SALL2,SQOR,CALB2,P2RX1,MAP2K6,GALK1,NPTX1,B4GALT6,VAV1,ZNF440,CYP4F12,ZNF91,ZFP28,ZNF528,ZNF256,ZNF607,SIGLEC6,ZNF254,ZN…
GO:BP	negative regulation of DNA-templated transcription	GO:0045892	TRUE	0.00175096	2.7567229368741484	1333	147	24	21031	PROX1,RUNX3,SHOX2,LEF1,TAF7,RUNX2,HEY2,PTPRK,ATXN1,HIPK2,MLXIPL,KLF8,WT1,SPI1,POU4F1,SALL2,COMMD7,ZNF440,ZNF91,ZNF256,ZNF254,ZNF20,ZNF253,CEBPA
GO:MF	interleukin-2 receptor activity	GO:0004911	TRUE	0.0048001	2.318749478530671	3	151	2	20212	IL2RG,IL2RB
GO:MF	interleukin-2 binding	GO:0019976	TRUE	0.0048001	2.318749478530671	3	151	2	20212	IL2RG,IL2RB
GO:MF	interleukin-15 receptor activity	GO:0042010	TRUE	0.0048001	2.318749478530671	3	151	2	20212	IL2RG,IL2RB
GO:BP	locomotory behavior	GO:0007626	TRUE	0.00557429	2.2538101729891964	214	147	8	21031	GLRB,UCHL1,SELENOP,HIPK2,PDE1B,CCND2,LRRK2,DLG4
GO:BP	axon target recognition	GO:0007412	TRUE	0.00558951	2.2526262508445303	3	147	2	21031	UCHL1,STXBP1
GO:BP	hepatocyte differentiation	GO:0070365	TRUE	0.00558951	2.2526262508445303	15	147	3	21031	PROX1,CPS1,ANXA1
GO:MF	phospholipid binding	GO:0005543	TRUE	0.00681619	2.1664580905095936	483	151	12	20212	CPS1,VILL,STAP1,ITPR3,MYO1G,C8ORF44-SGK3,ANXA1,GABARAPL1,HIP1R,RASAL1,MFGE8,PNPLA3
GO:MF	enzyme binding	GO:0019899	TRUE	0.00874267	2.05836	2103	151	30	20212	TNFRSF1B,PTPN22,SYTL1,STAP1,LEF1,UCHL1,TAF7,DOCK2,GJA1,HEY2,RNF144B,TRIM38,PTPRK,ABCB1,DOCK5,DOK2,CLU,SYK,STXBP1,SPI1,FAS,GABARAPL1,CCND2,LRRK2,ARHGDIB,POU4F1,LCP1,MAP2K6,DLG4,CEBPA
GO:BP	positive regulation of proteolysis	GO:0045862	TRUE	0.0118515	1.9262273296581172	320	147	9	21031	TNFRSF1B,RNF144B,CLU,SYK,ADAM8,FAS,HIP1R,LRRK2,CEBPA
GO:MF	protein-containing complex binding	GO:0044877	TRUE	0.0122122	1.9132053599400174	1752	151	26	20212	CTSS,CPS1,VILL,GLRB,GUCY1B1,LEF1,TAF7,DOCK2,RUNX2,MYO1G,CLU,SYK,SPI1,NCKAP1L,HIP1R,LRRK2,POU4F1,LCP1,ITGBL1,SALL2,MFGE8,P2RX1,DLG4,GMFG,CEBPA,MYO18B
GO:BP	embryonic retina morphogenesis in camera-type eye	GO:0060059	TRUE	0.0165386	1.7815014099753277	6	147	2	21031	PROX1,HIPK2
GO:BP	negative regulation of trophoblast cell migration	GO:1901164	TRUE	0.0165386	1.7815014099753277	6	147	2	21031	GJA1,ARHGDIB
GO:BP	negative regulation of phosphate metabolic process	GO:0045936	TRUE	0.0193063	1.7143001810814351	355	147	9	21031	NIBAN1,PTPN22,STAP1,UCHL1,TAF7,MLXIPL,NCKAP1L,LRRK2,CEBPA
GO:BP	excitatory postsynaptic potential	GO:0060079	TRUE	0.0194518	1.7110410738480792	107	147	5	21031	GLRB,LRRK2,CHRNA5,P2RX1,DLG4
GO:BP	circulatory system process	GO:0003013	TRUE	0.0195237	1.7094388574635824	592	147	12	21031	EHD3,CPS1,SHOX2,GUCY1B1,GJA1,HEY2,ABCB1,DOCK5,SLC2A3,P2RX1,MAP2K6,CYP4F12
GO:BP	negative regulation of Arp2/3 complex-mediated actin nucleation	GO:0034316	TRUE	0.0201511	1.6957011073951958	7	147	2	21031	HIP1R,GMFG
GO:BP	cardiac atrium morphogenesis	GO:0003209	TRUE	0.021188	1.673910373190269	29	147	3	21031	PROX1,SHOX2,HEY2
GO:BP	neuron projection arborization	GO:0140058	TRUE	0.024866	1.6043937384895968	32	147	3	21031	PHACTR1,LRRK2,DLG4
GO:BP	B cell receptor signaling pathway	GO:0050853	TRUE	0.0264678	1.5772815285028128	71	147	4	21031	PTPN22,STAP1,SYK,NCKAP1L
GO:BP	muscle tissue morphogenesis	GO:0060415	TRUE	0.0264678	1.5772815285028128	71	147	4	21031	PROX1,SHOX2,HEY2,POU4F1
GO:BP	embryonic organ development	GO:0048568	TRUE	0.0264901	1.5769169271616872	463	147	10	21031	PROX1,SHOX2,LEF1,RUNX2,GJA1,HEY2,TEAD3,HIPK2,HOXB7,CEBPA
GO:MF	phosphatidylinositol-3,4-bisphosphate binding	GO:0043325	TRUE	0.0268286	1.5714024906600066	29	151	3	20212	MYO1G,PLEKHA2,HIP1R
GO:BP	regulation of vascular associated smooth muscle contraction	GO:0003056	TRUE	0.0273532	1.56299	9	147	2	21031	DOCK5,P2RX1
GO:BP	regulation of neuroinflammatory response	GO:0150077	TRUE	0.0275003	1.5606632739761246	34	147	3	21031	TNFRSF1B,STAP1,LRRK2
GO:MF	carbohydrate binding	GO:0030246	TRUE	0.0289376	1.538538047563737	287	151	8	20212	GALNT14,CRYBG1,LGALS12,SLC2A3,KLRC3,CD69,GALK1,SIGLEC6
GO:BP	acrosome reaction	GO:0007340	TRUE	0.0339956	1.46858	38	147	3	21031	GLRB,TRIM36,STXBP1
GO:MF	scaffold protein binding	GO:0097110	TRUE	0.0360817	1.4427128069907587	70	151	4	20212	GJA1,SYK,KRT18,DLG4
GO:BP	positive regulation of protein-containing complex assembly	GO:0031334	TRUE	0.0378665	1.4217447580248104	199	147	6	21031	PTPN22,CLU,SYK,NCKAP1L,HIP1R,LCP1
GO:BP	urea cycle	GO:0000050	TRUE	0.0398832	1.3992104514239734	12	147	2	21031	CPS1,CEBPA
GO:BP	blood vessel endothelial cell differentiation	GO:0060837	TRUE	0.0398832	1.3992104514239734	12	147	2	21031	PROX1,HEY2
GO:BP	neutrophil activation	GO:0042119	TRUE	0.0402348	1.3953978279494896	42	147	3	21031	ANXA1,SYK,SPI1
GO:BP	positive regulation of proteasomal ubiquitin-dependent protein catabolic process	GO:0032436	TRUE	0.0402348	1.3953978279494896	86	147	4	21031	RNF144B,CLU,LRRK2,CEBPA
GO:BP	positive regulation of protein catabolic process	GO:0045732	TRUE	0.0418379	1.378430364530816	206	147	6	21031	TNFRSF1B,RNF144B,CLU,ADAM8,LRRK2,CEBPA
GO:MF	tumor necrosis factor receptor activity	GO:0005031	TRUE	0.0434788	1.3617221771884853	10	151	2	20212	TNFRSF1B,FAS
GO:BP	cellular response to potassium ion	GO:0035865	TRUE	0.0447149	1.3495477673842204	13	147	2	21031	DLG4,NPTX1
GO:MF	excitatory extracellular ligand-gated monoatomic ion channel activity	GO:0005231	TRUE	0.0463392	1.334051492853943	37	151	3	20212	GLRB,CHRNA5,P2RX1
GO:BP	homeostatic process	GO:0042592	TRUE	0.0469595	1.328276583408274	1712	147	22	21031	CPS1,ITPR3,GJA1,HIPK2,MLXIPL,SLC9A7,ANXA1,SYK,AQP3,SPI1,ADAM8,FAS,NCKAP1L,LRRK2,RAB20,CALB2,P2RX1,MAP2K6,NPTX1,CYP4F12,CEBPA,PNPLA3
GO:BP	bone remodeling	GO:0046849	TRUE	0.0483589	1.3155236522418303	93	147	4	21031	GJA1,DOCK5,SYK,ADAM8
GO:BP	ventricular cardiac muscle tissue morphogenesis	GO:0055010	TRUE	0.049058	1.309290390161667	47	147	3	21031	PROX1,HEY2,POU4F1
GO:BP	actin filament-based process	GO:0030029	TRUE	0.049058	1.309290390161667	805	147	13	21031	PROX1,VILL,DOCK2,GJA1,PHACTR1,MYO1G,ANXA1,NCKAP1L,HIP1R,LCP1,SYNE2,GMFG,MYO18B

### Sheet: Up_genes_GO_driver_terms
source	term_name	term_id	highlighted	adjusted_p_value	negative_log10_of_adjusted_p_value	term_size	query_size	intersection_size	effective_domain_size	intersections
GO:BP	anatomical structure morphogenesis	GO:0009653	TRUE	0.000832724	3.0794990384681484	2684	182	47	21031	LAMB3,TRNP1,PBX1,EPAS1,ERBB4,FMNL2,GLI2,TFCP2L1,NRP2,CYP26B1,AFF3,TTN,FOSL2,HEG1,HES1,ITGB5,PRDM8,SFRP2,PROM1,TLR2,HPSE,CXCL8,SHROOM1,TNFAIP3,CRPPA,DLG3,MCF2,DLC1,SNAI2,COL15A1,LAMC3,LRP4,SPTBN2,PGR,ABLIM1,ATP8A2,ALDH1A2,FES,FBN1,ATP8B1,SPIRE1,ASXL3,SRC,GAMT,ZNF358,RASIP1,PTPRS
GO:BP	proximal/distal pattern formation	GO:0009954	TRUE	0.00293215	2.5328133614131163	35	182	5	21031	PBX1,GLI2,CYP26B1,LRP4,ALDH1A2
GO:BP	actin cytoskeleton organization	GO:0030036	TRUE	0.00293215	2.5328133614131163	717	182	19	21031	FMNL2,PLEKHH2,TTN,RTKN,ITGB5,XIRP1,SHROOM1,TNXB,WIPF3,ARHGAP6,DLC1,EPB41L4B,SPTBN2,ADRA2A,CARMIL3,CCR7,SPIRE1,SRC,CNN1
GO:BP	cellular response to lipid	GO:0071396	TRUE	0.00322947	2.4908683793818454	609	182	17	21031	CYP26B1,HES1,NFKBIZ,TLR2,CXCL8,TRERF1,TNFAIP3,SNAI2,PGR,VIM,AKR1C1,IRAK3,LMO3,GNG2,ALDH1A2,FES,SRC
GO:BP	extrinsic apoptotic signaling pathway	GO:0097191	TRUE	0.00387977	2.4111942911616393	228	182	10	21031	ITM2C,MAL,NFKBIZ,SFRP2,TNFAIP3,BEX3,SNAI2,DEPTOR,IFI27,SRC
GO:BP	cell adhesion	GO:0007155	TRUE	0.00472539	2.3255622625838495	1512	182	29	21031	LAMB3,GLI2,NRP2,HES1,ABI3BP,ITGB5,CNTN3,NFKBIZ,SFRP2,HPSE,CXCL8,TNXB,LRRC4,ARHGAP6,DLG3,DLC1,SNAI2,COL15A1,LAMC3,EPB41L4B,STXBP6,FES,FBN1,TLN2,ARHGDIG,PDIA2,CCR7,SRC,PTPRS
GO:BP	immune response-activating cell surface receptor signaling pathway	GO:0002429	TRUE	0.00554711	2.255933411963498	299	182	11	21031	CR2,FOSL2,PLCL2,NFKBIZ,TLR2,TNFAIP3,CACNB3,PRKCH,CCR7,SRC,KCNN4
GO:BP	regulation of cell fate determination	GO:1905933	TRUE	0.00621345	2.2066674787053384	2	182	2	21031	HES1,TNXB
GO:BP	negative regulation of Rho-dependent protein serine/threonine kinase activity	GO:2000299	TRUE	0.00621345	2.2066674787053384	2	182	2	21031	HEG1,RASIP1
GO:BP	progesterone receptor signaling pathway	GO:0050847	TRUE	0.0101445	1.9937692705282175	12	182	3	21031	TRERF1,PGR,SRC
GO:BP	negative regulation of cell junction assembly	GO:1901889	TRUE	0.0104686	1.98011	31	182	4	21031	TLR2,ARHGAP6,DLC1,SRC
GO:BP	response to cytokine	GO:0034097	TRUE	0.0120611	1.9186116349299598	932	182	20	21031	NRP2,AFF3,FOSL2,LAMP3,HES1,MME,PCOLCE2,NFKBIZ,TLR2,CXCL8,TNFAIP3,MCF2,PTP4A3,VIM,IRAK3,IFI27,ALDH1A2,CCR7,XAF1,SRC
GO:BP	regulation of plasma membrane bounded cell projection organization	GO:0120035	TRUE	0.0124206	1.905857939609504	652	182	16	21031	FNBP1L,TRIM67,ITM2C,HES1,SFRP2,MCF2,LRP4,DENND5A,VIM,ATP8A2,FES,CCR7,ATP8B1,SRC,PTPRS,KCTD17
GO:BP	fat-soluble vitamin metabolic process	GO:0006775	TRUE	0.0323567	1.4900363487429602	48	182	4	21031	CYP26B1,NPC1L1,SNAI2,ALDH1A2
GO:BP	retinoid metabolic process	GO:0001523	TRUE	0.0323567	1.4900363487429602	83	182	5	21031	CYP26B1,CYP4V2,AKR1C1,HSD17B6,ALDH1A2
GO:BP	lipid metabolic process	GO:0006629	TRUE	0.0369464	1.432427704017401	1388	182	24	21031	PBX1,EFR3B,PGAP1,CYP26B1,PLCL2,ACP3,CYP4V2,AGPAT4,TNXB,CRPPA,NPC1L1,SNAI2,PTGES,ADRA2A,AKR1C1,HSD17B6,ST8SIA1,ALDH1A2,ABCA3,CPNE7,DPEP2,IMPA2,ATP8B1,ASXL3
GO:BP	response to Gram-positive bacterium	GO:0140459	TRUE	0.0405867	1.3916163072120284	6	182	2	21031	FOSL2,NFKBIZ
GO:BP	response to vitamin	GO:0033273	TRUE	0.0419155	1.3776252923830064	91	182	5	21031	CYP26B1,NFKBIZ,SNAI2,ALDH1A2,FES
GO:BP	isoprenoid metabolic process	GO:0006720	TRUE	0.0441476	1.355093160743132	137	182	6	21031	CYP26B1,CYP4V2,CRPPA,AKR1C1,HSD17B6,ALDH1A2
GO:MF	lipid binding	GO:0008289	TRUE	0.0445335	1.351312693186527	841	195	21	20212	FNBP1L,CYP26B1,MAL,MME,PAQR9,CPNE4,PROM1,TLR2,NPC1L1,DLC1,DEPTOR,DNM1,SPTBN2,PGR,GPR12,ALDH1A2,FES,PDIA2,CPNE7,EPN3,ATP8B1
GO:BP	aminophospholipid translocation	GO:0140331	TRUE	0.0460185	1.337067129545141	7	182	2	21031	ATP8A2,ATP8B1
GO:BP	lipid translocation	GO:0034204	TRUE	0.0460185	1.337067129545141	57	182	4	21031	ATP8A2,ABCA3,ATP8B1,KCNN4
GO:BP	carnitine transmembrane transport	GO:1902603	TRUE	0.0460185	1.337067129545141	7	182	2	21031	SLC22A16,SLC16A9
GO:BP	vestibulocochlear nerve morphogenesis	GO:0021648	TRUE	0.0460185	1.337067129545141	7	182	2	21031	NRP2,ATP8B1
GO:BP	cellular response to progesterone stimulus	GO:0071393	TRUE	0.0460185	1.337067129545141	7	182	2	21031	TRERF1,SRC
