## Supplementary_Table_3 for "A Novel *XACT* lncRNA Transcript with Functions Transcending X-Chromosome Inactivation"

### Sheet: Table description
Table description: Enriched gene ontology (GO) driver terms for differentially expressed genes between HUDEP2-NT and HUDEP2-KD after 3 days of differentiation
DEGs: List of up and down regulated genes in HUDEP2-KD cells
Down_genes_GO_driver_terms: Biological process and molecular function GO driver terms enriched for genes that are down regulated in HUDEP2-KD cells
Up_genes_GO_driver_terms: Biological process and molecular function GO driver terms enriched for genes that are up regulated in HUDEP2-KD cells

### Sheet: DEGs
experimental sample	HUDEP2-KD(differentiation)
control sample	HUDEP2-NT(differentiation)
	up		down
	ENSEMBL	SYMBOL	ENSEMBL	SYMBOL
	ENSG00000162592	CCDC27	ENSG00000028137	TNFRSF1B
	ENSG00000158286	RNF207	ENSG00000116212	LRRC42
	ENSG00000130940	CASZ1	ENSG00000158966	CACHD1
	ENSG00000116954	RRAGC	ENSG00000172339	ALG14
	ENSG00000142949	PTPRF	ENSG00000117519	CNN3
	ENSG00000137936	BCAR3	ENSG00000024526	DEPDC1
	ENSG00000116299	ELAPOR1	ENSG00000171806	METTL18
	ENSG00000143318	CASQ1	ENSG00000135842	NIBAN1
	ENSG00000227741	LOC729867	ENSG00000143228	NUF2
	ENSG00000143199	ADCY10	ENSG00000122224	LY9
	ENSG00000196878	LAMB3	ENSG00000162670	BRINP3
	ENSG00000162771	FAM71A	ENSG00000181450	ZNF678
	ENSG00000133069	TMCC2	ENSG00000117650	NEK2
	ENSG00000227373	RABGAP1L-DT	ENSG00000170382	LRRN2
	ENSG00000135750	KCNK1	ENSG00000117707	PROX1
	ENSG00000199879	RNVU1-22	ENSG00000118193	KIF14
	ENSG00000202408	RNVU1-21	ENSG00000169242	EFNA1
	ENSG00000278249	SCARNA2	ENSG00000143061	IGSF3
	ENSG00000206585	RNVU1-7	ENSG00000142945	KIF2C
	ENSG00000200169	RNU5D-1	ENSG00000020633	RUNX3
	ENSG00000200913	SNORD46	ENSG00000085840	ORC1
	ENSG00000173662	TAS1R1	ENSG00000163131	CTSS
	ENSG00000207005	RNU1-2	ENSG00000162654	GBP4
	ENSG00000206737	RNVU1-18	ENSG00000134376	CRB1
	ENSG00000215788	TNFRSF25	ENSG00000066279	ASPM
	ENSG00000160781	PAQR6	ENSG00000288531	LOC107984850
	ENSG00000182795	C1orf116	ENSG00000116857	TMEM9
	ENSG00000142669	SH3BGRL3	ENSG00000187010	RHD
	ENSG00000169442	CD52	ENSG00000237613	FAM138A
	ENSG00000177606	JUN	ENSG00000117724	CENPF
	ENSG00000162526	TSSK3	ENSG00000134709	HOOK1
	ENSG00000136630	HLX	ENSG00000134222	PSRC1
	ENSG00000169291	SHE	ENSG00000142794	NBPF3
	ENSG00000155380	SLC16A1	ENSG00000097096	SYDE2
	ENSG00000163239	TDRD10	ENSG00000196660	SLC30A10
	ENSG00000199352	RNA5S1	ENSG00000134242	PTPN22
	ENSG00000201588	RNA5S2	ENSG00000142733	MAP3K6
	ENSG00000199337	RNA5S3	ENSG00000179456	ZBTB18
	ENSG00000199337	RNA5S12	ENSG00000162437	RAVER2
	ENSG00000200381	RNA5S4	ENSG00000228784	LINC00954
	ENSG00000199396	RNA5S5	ENSG00000115163	CENPA
	ENSG00000200624	RNA5S6	ENSG00000115944	COX7A2L
	ENSG00000202521	RNA5S7	ENSG00000162878	PKDCC
	ENSG00000200343	RNA5S8	ENSG00000162999	DUSP19
	ENSG00000199910	RNA5S10	ENSG00000224177	LINC00570
	ENSG00000199334	RNA5S11	ENSG00000197329	PELI1
	ENSG00000199270	RNA5S12	ENSG00000171848	RRM2
	ENSG00000202526	RNA5S13	ENSG00000115232	ITGA4
	ENSG00000201355	RNA5S14	ENSG00000021826	CPS1
	ENSG00000201925	RNA5S15	ENSG00000075884	ARHGAP15
	ENSG00000202257	RNA5S16	ENSG00000184492	FOXD4L1
	ENSG00000200370	RNA5S17	ENSG00000198919	DZIP3
	ENSG00000183598	H3C13	ENSG00000240891	PLCXD2
	ENSG00000184260	H2AC20	ENSG00000224855	OPA1-AS1
	ENSG00000143819	EPHX1	ENSG00000113790	EHHADH
	ENSG00000137942	FNBP1L	ENSG00000114346	ECT2
	ENSG00000196407	THEM5	ENSG00000198836	OPA1
	ENSG00000197747	S100A10	ENSG00000153002	CPB1
	ENSG00000020129	NCDN	ENSG00000120756	PLS1
	ENSG00000116819	TFAP2E	ENSG00000136059	VILL
	ENSG00000274978	RNU11	ENSG00000168779	SHOX2
	ENSG00000203757	OR6K3	ENSG00000182973	CNOT10
	ENSG00000180437	OR6K4P	ENSG00000163520	FBLN2
	ENSG00000238243	OR2W3	ENSG00000177842	ZNF620
	ENSG00000077522	ACTN2	ENSG00000265992	ESRG
	ENSG00000119283	TRIM67	ENSG00000091490	SEL1L3
	ENSG00000206652	RNU1-1	ENSG00000035720	STAP1
	ENSG00000207513	RNU1-3	ENSG00000033178	UBA6
	ENSG00000207389	RNU1-4	ENSG00000138640	FAM13A
	ENSG00000116871	MAP7D1	ENSG00000177432	NAP1L5
	ENSG00000214193	SH3D21	ENSG00000164114	MAP9
	ENSG00000196182	STK40	ENSG00000183439	TRIM61
	ENSG00000163435	ELF3	ENSG00000109805	NCAPG
	ENSG00000207205	RNVU1-15	ENSG00000068078	FGFR3
	ENSG00000253368	TRNP1	ENSG00000013288	MAN2B2
	ENSG00000158246	TENT5B	ENSG00000138778	CENPE
	ENSG00000158062	UBXN11	ENSG00000164323	CFAP97
	ENSG00000196189	SEMA4A	ENSG00000250334	LINC00989
	ENSG00000179163	FUCA1	ENSG00000198865	CCDC152
	ENSG00000203852	H3C15	ENSG00000250722	SELENOP
	ENSG00000203814	H2BC18	ENSG00000113368	LMNB1
	ENSG00000270276	H4C15	ENSG00000155858	LSM11
	ENSG00000184678	H2BC21	ENSG00000112984	KIF20A
	ENSG00000270882	H4C14	ENSG00000145779	TNFAIP8
	ENSG00000203811	H3C14	ENSG00000178913	TAF7
	ENSG00000050628	PTGER3	ENSG00000145777	TSLP
	ENSG00000162413	KLHL21	ENSG00000211445	GPX3
	ENSG00000159346	ADIPOR1	ENSG00000145832	SLC25A48
	ENSG00000225828	FAM229A	ENSG00000259040	BLOC1S5-TXNDC5
	ENSG00000230426	LINC01036	ENSG00000239264	TXNDC5
	ENSG00000197989	SNHG12	ENSG00000124795	DEK
	ENSG00000143333	RGS16	ENSG00000112763	BTN2A1
	ENSG00000123689	G0S2	ENSG00000145990	GFOD1
	ENSG00000179743	FLJ37453	ENSG00000204713	TRIM27
	ENSG00000142687	KIAA0319L	ENSG00000232040	ZBED9
	ENSG00000159208	CIART	ENSG00000124783	SSR1
	ENSG00000169972	PUSL1	ENSG00000137177	KIF13A
	ENSG00000127054	INTS11	ENSG00000137364	TPMT
	ENSG00000169962	TAS1R3	ENSG00000234127	TRIM26
	ENSG00000181773	GPR3	ENSG00000112079	STK38
	ENSG00000162873	KLHDC8A	ENSG00000135547	HEY2
	ENSG00000117322	CR2	ENSG00000112195	TREML2
	ENSG00000143162	CREG1	ENSG00000112742	TTK
	ENSG00000198821	CD247	ENSG00000198478	SH3BGRL2
	ENSG00000186854	TRABD2A	ENSG00000118418	HMGN3
	ENSG00000186854	LOC105374836	ENSG00000118412	CASP8AP2
	ENSG00000115946	PNO1	ENSG00000124535	WRNIP1
	ENSG00000213699	SLC35F6	ENSG00000111843	TMEM14C
	ENSG00000116016	EPAS1	ENSG00000137210	TMEM14B
	ENSG00000125551	PLGLB2	ENSG00000112297	CRYBG1
	ENSG00000157856	DRC1	ENSG00000137310	TCF19
	ENSG00000248672	LY75-CD302	ENSG00000124532	MRS2
	ENSG00000157827	FMNL2	ENSG00000112343	TRIM38
	ENSG00000054219	LY75	ENSG00000204516	MICB
	ENSG00000135916	ITM2C	ENSG00000204392	LSM2
	ENSG00000213901	SLC23A3	ENSG00000204568	MRPS18B
	ENSG00000115649	CNPPD1	ENSG00000197935	ZNF311
	ENSG00000144567	RETREG2	ENSG00000096006	CRISP3
	ENSG00000158552	ZFAND2B	ENSG00000137200	CMTR1
	ENSG00000074047	GLI2	ENSG00000112312	GMNN
	ENSG00000264229	RNU4ATAC	ENSG00000204613	TRIM10
	ENSG00000143878	RHOB	ENSG00000204315	FKBPL
	ENSG00000153093	ACOXL	ENSG00000204304	PBX2
	ENSG00000155749	FLACC1	ENSG00000186470	BTN3A2
	ENSG00000115977	AAK1	ENSG00000111875	ASF1A
	ENSG00000115138	POMC	ENSG00000198721	ECI2
	ENSG00000173567	ADGRF3	ENSG00000237649	KIFC1
	ENSG00000163492	CCDC141	ENSG00000235109	ZSCAN31
	ENSG00000072182	ASIC4	ENSG00000137338	PGBD1
	ENSG00000138030	KHK	ENSG00000274750	H3C6
	ENSG00000172005	MAL	ENSG00000187626	ZKSCAN4
	ENSG00000121966	CXCR4	ENSG00000112812	PRSS16
	ENSG00000136689	IL1RN	ENSG00000096654	ZNF184
	ENSG00000075426	FOSL2	ENSG00000203872	C6orf163
	ENSG00000153234	NR4A2	ENSG00000137414	FAM8A1
	ENSG00000189362	NEMP2	ENSG00000050393	MCUR1
	ENSG00000151690	MFSD6	ENSG00000189298	ZKSCAN3
	ENSG00000154822	PLCL2	ENSG00000112679	DUSP22
	ENSG00000154165	GPR15	ENSG00000204264	PSMB8
	ENSG00000169087	HSPBAP1	ENSG00000204498	NFKBIL1
	ENSG00000181788	SIAH2	ENSG00000168394	TAP1
	ENSG00000169860	P2RY1	ENSG00000231925	TAPBP
	ENSG00000138463	SLC49A4	ENSG00000168405	CMAHP
	ENSG00000114315	HES1	ENSG00000136295	TTYH3
	ENSG00000113916	BCL6	ENSG00000106066	CPVL
	ENSG00000199032	MIR425	ENSG00000164659	ELAPOR2
	ENSG00000170876	TMEM43	ENSG00000128578	STRIP2
	ENSG00000181744	DIPK2A	ENSG00000146918	NCAPG2
	ENSG00000177383	MAGEF1	ENSG00000006530	AGK
	ENSG00000163704	PRRT3	ENSG00000183742	MACC1
	ENSG00000163884	KLF15	ENSG00000146757	ZNF92
	ENSG00000188315	C3orf62	ENSG00000164542	KIAA0895
	ENSG00000244607	CCDC13	ENSG00000008311	AASS
	ENSG00000263740	RN7SL4P	ENSG00000197008	ZNF138
	ENSG00000186792	HYAL3	ENSG00000173041	ZNF680
	ENSG00000163827	LRRC2	ENSG00000213462	ERV3-1
	ENSG00000082781	ITGB5	ENSG00000198039	ZNF273
	ENSG00000172995	ARPP21	ENSG00000196247	ZNF107
	ENSG00000196353	CPNE4	ENSG00000152926	ZNF117
	ENSG00000114626	ABTB1	ENSG00000152926	ERV3-1-ZNF117
	ENSG00000277925	TERC	ENSG00000160991	ORAI2
	ENSG00000239219	LOC100128164	ENSG00000233834	MACC1-DT
	ENSG00000144802	NFKBIZ	ENSG00000091482	SMPX
	ENSG00000163975	MELTF	ENSG00000131080	EDA2R
	ENSG00000163932	PRKCD	ENSG00000102349	KLF8
	ENSG00000168026	TTC21A	ENSG00000078596	ITM2A
	ENSG00000144655	CSRNP1	ENSG00000182890	GLUD2
	ENSG00000152642	GPD1L	ENSG00000158423	RIBC1
	ENSG00000229619	MBNL1-AS1	ENSG00000175556	LONRF3
	ENSG00000270194	GOLGA4-AS1	ENSG00000165704	HPRT1
	ENSG00000170891	CYTL1	ENSG00000278530	CHMP1B2P
	ENSG00000164099	PRSS12	ENSG00000102053	ZC3H12B
	ENSG00000250075	LOC101927237	ENSG00000205542	TMSB4X
	ENSG00000145428	RNF175	ENSG00000156500	PABIR3
	ENSG00000145423	SFRP2	ENSG00000147459	DOCK5
	ENSG00000164111	ANXA5	ENSG00000184661	CDCA2
	ENSG00000285458	C4orf36	ENSG00000172164	SNTB1
	ENSG00000170509	HSD17B13	ENSG00000181690	PLAG1
	ENSG00000164125	GASK1B	ENSG00000105339	DENND3
	ENSG00000170522	ELOVL6	ENSG00000147408	CSGALNACT1
	ENSG00000138670	RASGEF1B	ENSG00000127084	FGD3
	ENSG00000083857	FAT1	ENSG00000165025	SYK
	ENSG00000159733	ZFYVE28	ENSG00000160293	VAV2
	ENSG00000164112	SMIM43	ENSG00000217716	RPS10P3
	ENSG00000145780	FEM1C	ENSG00000165185	KIAA1958
	ENSG00000145919	BOD1	ENSG00000136854	STXBP1
	ENSG00000170091	NSG2	ENSG00000218839	FAM138C
	ENSG00000185056	C5orf47	ENSG00000095303	PTGS1
	ENSG00000161011	SQSTM1	ENSG00000164970	FAM219A
	ENSG00000131188	PRR7	ENSG00000165272	AQP3
	ENSG00000169258	GPRIN1	ENSG00000157657	ZNF618
	ENSG00000169252	ADRB2	ENSG00000198722	UNC13B
	ENSG00000113739	STC2	ENSG00000180071	ANKRD18A
	ENSG00000145632	PLK2	ENSG00000166682	TMPRSS5
	ENSG00000160867	FGFR4	ENSG00000152558	TMEM123
	ENSG00000161010	MRNIP	ENSG00000149557	FEZ1
	ENSG00000188818	ZDHHC11	ENSG00000149557	STT3A-AS1
	ENSG00000181104	F2R	ENSG00000184232	OAF
	ENSG00000164463	CREBRF	ENSG00000196565	HBG2
	ENSG00000243648	RPS10P11	ENSG00000213934	HBG1
	ENSG00000175414	ARL10	ENSG00000150782	IL18
	ENSG00000160883	HK3	ENSG00000133794	ARNTL
	ENSG00000145708	CRHBP	ENSG00000251381	LINC00958
	ENSG00000134352	IL6ST	ENSG00000142082	SIRT3
	ENSG00000186577	SMIM29	ENSG00000162188	GNG3
	ENSG00000111879	FAM184A	ENSG00000171714	ANO5
	ENSG00000188820	CALHM6	ENSG00000171714	LOC102723370
	ENSG00000112406	HECA	ENSG00000177963	RIC8A
	ENSG00000146278	PNRC1	ENSG00000137486	ARRB1
	ENSG00000154548	SRSF12	ENSG00000243431	RPL5P30
	ENSG00000206754	SNORD101	ENSG00000248671	ALG1L9P
	ENSG00000202198	RN7SK	ENSG00000233837	EIF3LP2
	ENSG00000283293	RN7SK	ENSG00000136770	DNAJC1
	ENSG00000219607	PPP1R3G	ENSG00000099194	SCD
	ENSG00000112425	EPM2A	ENSG00000189319	FAM53B
	ENSG00000275714	H3C1	ENSG00000148773	MKI67
	ENSG00000286522	H3C2	ENSG00000188690	UROS
	ENSG00000278463	H2AC4	ENSG00000148908	RGS10
	ENSG00000276410	H2BC3	ENSG00000138160	KIF11
	ENSG00000287080	H3C3	ENSG00000285294	LINC00842
	ENSG00000168298	H1-4	ENSG00000138131	LOXL4
	ENSG00000277157	H4C4	ENSG00000148516	ZEB1
	ENSG00000078269	SYNJ2	ENSG00000122367	LDB3
	ENSG00000276903	H2AC16	ENSG00000107816	LZTS2
	ENSG00000184357	H1-5	ENSG00000215146	LOC441666
	ENSG00000275379	H3C11	ENSG00000204832	ST8SIA6-AS1
	ENSG00000275126	H4C13	ENSG00000060982	BCAT1
	ENSG00000197153	H3C12	ENSG00000213809	KLRK1
	ENSG00000278677	H2AC17	ENSG00000213809	KLRC4-KLRK1
	ENSG00000274641	H2BC17	ENSG00000245648	KLRK1-AS1
	ENSG00000196866	H2AC7	ENSG00000139626	ITGB7
	ENSG00000124575	H1-3	ENSG00000161638	ITGA5
	ENSG00000274618	H4C6	ENSG00000139318	DUSP6
	ENSG00000278588	H2BC10	ENSG00000123360	PDE1B
	ENSG00000197061	H4C3	ENSG00000165891	E2F7
	ENSG00000158406	H4C8	ENSG00000123384	LRP1
	ENSG00000135525	MAP7	ENSG00000123338	NCKAP1L
	ENSG00000118515	SGK1	ENSG00000205810	KLRC3
	ENSG00000276368	H2AC14	ENSG00000181418	DDN
	ENSG00000197238	H4C11	ENSG00000118971	CCND2
	ENSG00000273542	H4C12	ENSG00000184613	NELL2
	ENSG00000273802	H2BC8	ENSG00000173262	SLC2A14
	ENSG00000278705	H4C2	ENSG00000120868	APAF1
	ENSG00000276966	H4C5	ENSG00000118308	IRAG2
	ENSG00000196787	H2AC11	ENSG00000205809	KLRC2
	ENSG00000274997	H2AC12	ENSG00000111344	RASAL1
	ENSG00000204248	COL11A2	ENSG00000183542	KLRC4
	ENSG00000153303	FRMD1	ENSG00000110888	CAPRIN2
	ENSG00000118503	TNFAIP3	ENSG00000067182	TNFRSF1A
	ENSG00000277075	H2AC8	ENSG00000152192	POU4F1
	ENSG00000130396	AFDN	ENSG00000136167	LCP1
	ENSG00000178199	ZC3H12D	ENSG00000102466	FGF14
	ENSG00000164849	GPR146	ENSG00000133106	EPSTI1
	ENSG00000164713	BRI3	ENSG00000073910	FRY
	ENSG00000260231	KDM7A-DT	ENSG00000198542	ITGBL1
	ENSG00000187260	WDR86	ENSG00000235903	CPB2-AS1
	ENSG00000181016	LSMEM1	ENSG00000119681	LTBP2
	ENSG00000244219	TMEM225B	ENSG00000126787	DLGAP5
	ENSG00000015520	NPC1L1	ENSG00000100767	PAPLN
	ENSG00000106665	CLIP2	ENSG00000104177	MYEF2
	ENSG00000198742	SMURF1	ENSG00000137812	KNL1
	ENSG00000159840	ZYX	ENSG00000259772	LOC283710
	ENSG00000186088	GSAP	ENSG00000162063	CCNF
	ENSG00000274070	CASTOR2	ENSG00000173801	JUP
	ENSG00000205482	SPDYE18	ENSG00000260027	HOXB7
	ENSG00000181652	ATG9B	ENSG00000172794	RAB37
	ENSG00000181220	ZNF746	ENSG00000167880	EVPL
	ENSG00000004799	PDK4	ENSG00000068489	PRR11
	ENSG00000198517	MAFK	ENSG00000267679	EIF5AP2
	ENSG00000164855	TMEM184A	ENSG00000204815	ODAD4
	ENSG00000231721	LINC-PINT	ENSG00000187997	C17orf99
	ENSG00000165169	DYNLT3	ENSG00000198336	MYL4
	ENSG00000147081	AKAP4	ENSG00000259024	TVP23C-CDRT4
	ENSG00000010404	IDS	ENSG00000198081	ZBTB14
	ENSG00000155961	RAB39B	ENSG00000149600	COMMD7
	ENSG00000126767	ELK1	ENSG00000088854	DNAAF9
	ENSG00000198753	PLXNB3	ENSG00000282591	FAM138F
	ENSG00000198910	L1CAM	ENSG00000176533	GNG7
	ENSG00000126759	CFP	ENSG00000060558	GNA15
	ENSG00000102230	PCYT1B	ENSG00000141968	VAV1
	ENSG00000157600	TMEM164	ENSG00000171295	ZNF440
	ENSG00000147174	GCNA	ENSG00000197044	ZNF441
	ENSG00000102109	PCSK1N	ENSG00000177599	ZNF491
	ENSG00000102096	PIM2	ENSG00000186204	CYP4F12
	ENSG00000157514	TSC22D3	ENSG00000167232	ZNF91
	ENSG00000198814	GK	ENSG00000186529	CYP4F3
	ENSG00000068323	TFE3	ENSG00000196705	ZNF431
	ENSG00000101977	MCF2	ENSG00000283201	ZNF724
	ENSG00000173281	PPP1R3B	ENSG00000159885	ZNF222
	ENSG00000092964	DPYSL2	ENSG00000142556	ZNF614
	ENSG00000197892	KIF13B	ENSG00000256087	ZNF432
	ENSG00000171044	XKR6	ENSG00000204611	ZNF616
	ENSG00000198363	ASPH	ENSG00000196867	ZFP28
	ENSG00000104432	IL7	ENSG00000187244	BCAM
	ENSG00000164687	FABP5	ENSG00000278318	ZNF229
	ENSG00000180694	TMEM64	ENSG00000167555	ZNF528
	ENSG00000165066	NKX6-3	ENSG00000104894	CD37
	ENSG00000019549	SNAI2	ENSG00000130818	ZNF426
	ENSG00000164841	TMEM74	ENSG00000152454	ZNF256
	ENSG00000156804	FBXO32	ENSG00000196081	ZNF724
	ENSG00000104490	NCALD	ENSG00000245680	ZNF585B
	ENSG00000169946	ZFPM2	ENSG00000196110	ZNF699
	ENSG00000198576	ARC	ENSG00000198440	ZNF583
	ENSG00000130193	THEM6	ENSG00000198482	ZNF808
	ENSG00000173334	TRIB1	ENSG00000213020	ZNF611
	ENSG00000154328	NEIL2	ENSG00000152439	ZNF773
	ENSG00000104419	NDRG1	ENSG00000213762	ZNF134
	ENSG00000180900	SCRIB	ENSG00000121417	ZNF211
	ENSG00000178896	EXOSC4	ENSG00000189164	ZNF527
	ENSG00000179632	MAF1	ENSG00000196437	ZNF569
	ENSG00000179698	WDR97	ENSG00000198182	ZNF607
	ENSG00000168476	REEP4	ENSG00000213096	ZNF254
	ENSG00000184489	PTP4A3	ENSG00000171827	ZNF570
	ENSG00000179886	TIGD5	ENSG00000185361	TNFAIP8L1
	ENSG00000167702	KIFC2	ENSG00000198346	ZNF813
	ENSG00000160973	FOXH1	ENSG00000196268	ZNF493
	ENSG00000160972	PPP1R16A	ENSG00000186300	ZNF555
	ENSG00000104497	SNX16	ENSG00000130844	ZNF331
	ENSG00000208037	MIR320A	ENSG00000185198	PRSS57
	ENSG00000130227	XPO7	ENSG00000204604	ZNF468
	ENSG00000147689	FAM83A	ENSG00000130202	NECTIN2
	ENSG00000164920	OSR2	ENSG00000132010	ZNF20
	ENSG00000221869	CEBPD	ENSG00000104892	KLC3
	ENSG00000120885	CLU	ENSG00000104884	ERCC2
	ENSG00000228451	SDAD1P1	ENSG00000198093	ZNF649
	ENSG00000249859	PVT1	ENSG00000256683	ZNF350
	ENSG00000165092	ALDH1A1	ENSG00000197608	ZNF841
	ENSG00000122711	SPINK4	ENSG00000083814	ZNF671
	ENSG00000130222	GADD45G	ENSG00000213801	ZNF321P
	ENSG00000204291	COL15A1	ENSG00000180257	ZNF816
	ENSG00000276478	LOC100420576	ENSG00000197928	ZNF677
	ENSG00000107262	BAG1	ENSG00000170949	ZNF160
	ENSG00000167114	SLC27A4	ENSG00000197619	ZNF615
	ENSG00000107140	TESK1	ENSG00000197128	ZNF772
	ENSG00000269900	RMRP	ENSG00000181666	ZNF875
	ENSG00000130653	PNPLA7	ENSG00000167766	ZNF83
	ENSG00000188163	FAM166A	ENSG00000161551	ZNF577
	ENSG00000198435	NRARP	ENSG00000166704	ZNF606
	ENSG00000119326	CTNNAL1	ENSG00000182986	ZNF320
	ENSG00000188483	IER5L	ENSG00000213793	ZNF888
	ENSG00000204982	PRSS3P4	ENSG00000125730	C3
	ENSG00000170835	CEL	ENSG00000178297	TMPRSS9
	ENSG00000136943	CTSV	ENSG00000130475	FCHO1
	ENSG00000165699	TSC1	ENSG00000268119	LOC105372321
	ENSG00000147852	VLDLR	ENSG00000269834	ZNF528-AS1
	ENSG00000136802	LRRC8A	ENSG00000267254	ZNF790-AS1
	ENSG00000175287	PHYHD1	ENSG00000133454	MYO18B
	ENSG00000184709	LRRC26	ENSG00000128394	APOBEC3F
	ENSG00000180264	ADGRD2	ENSG00000100234	TIMP3
	ENSG00000197694	SPTAN1	ENSG00000183762	KREMEN1
	ENSG00000148180	GSN	ENSG00000243811	APOBEC3D
	ENSG00000225434	LINC01504	ENSG00000100368	CSF2RB
	ENSG00000196116	TDRD7	ENSG00000197182	MIRLET7BHG
	ENSG00000167996	FTH1	ENSG00000205726	ITSN1
	ENSG00000186660	ZFP91	ENSG00000142197	DOP1B
	ENSG00000149124	GLYAT	ENSG00000233589	NA
	ENSG00000166016	ABTB2	ENSG00000177173	NA
	ENSG00000176148	TCP11L1	ENSG00000244682	NA
	ENSG00000242689	CNTF	ENSG00000213126	NA
	ENSG00000254911	SCARNA9	ENSG00000257207	NA
	ENSG00000254911	SCARNA9L	ENSG00000228252	NA
	ENSG00000069482	GAL	ENSG00000285557	NA
	ENSG00000150687	PRSS23	ENSG00000287555	NA
	ENSG00000166900	STX3	ENSG00000187653	NA
	ENSG00000154134	ROBO3	ENSG00000250167	NA
	ENSG00000068976	PYGM	ENSG00000204528	NA
	ENSG00000110046	ATG2A	ENSG00000246982	NA
	ENSG00000171219	CDC42BPG	ENSG00000284829	NA
	ENSG00000177666	PNPLA2	ENSG00000286974	NA
	ENSG00000175592	FOSL1	ENSG00000273333	NA
	ENSG00000174996	KLC2	ENSG00000225173	NA
	ENSG00000110031	LPXN	ENSG00000289100	NA
	ENSG00000162231	NXF1	ENSG00000287860	NA
	ENSG00000187726	DNAJB13	ENSG00000241743	NA
	ENSG00000172663	TMEM134	ENSG00000223749	NA
	ENSG00000184545	DUSP8	ENSG00000253483	NA
	ENSG00000244242	IFITM10	ENSG00000204352	NA
	ENSG00000186907	RTN4RL2	ENSG00000231864	NA
	ENSG00000109927	TECTA	ENSG00000237359	NA
	ENSG00000109927	TBCEL-TECTA	ENSG00000225345	NA
	ENSG00000129749	CHRNA10	ENSG00000204860	NA
	ENSG00000187079	TEAD1	ENSG00000273036	NA
	ENSG00000184014	DENND5A	ENSG00000229988	NA
	ENSG00000214756	CSKMT	ENSG00000284931	NA
	ENSG00000168539	CHRM1	ENSG00000287906	NA
	ENSG00000188211	NCR3LG1	ENSG00000285933	NA
	ENSG00000109906	ZBTB16	ENSG00000258539	NA
	ENSG00000129757	CDKN1C	ENSG00000255819	NA
	ENSG00000173898	SPTBN2	ENSG00000255641	NA
	ENSG00000110497	AMBRA1	ENSG00000257824	NA
	ENSG00000154114	TBCEL	ENSG00000285901	NA
	ENSG00000133816	MICAL2	ENSG00000237493	NA
	ENSG00000137491	SLCO2B1	ENSG00000285517	NA
	ENSG00000176973	FAM89B	ENSG00000259115	NA
	ENSG00000082175	PGR	ENSG00000234664	NA
	ENSG00000019144	PHLDB1	ENSG00000272770	NA
	ENSG00000196600	SLC22A25	ENSG00000258472	NA
	ENSG00000033327	GAB2	ENSG00000273284	NA
	ENSG00000184999	SLC22A10	ENSG00000287719	NA
	ENSG00000149798	CDC42EP2	ENSG00000267500	NA
	ENSG00000126391	FRMD8	ENSG00000268362	NA
	ENSG00000173039	RELA	ENSG00000267022	NA
	ENSG00000171067	C11orf24	ENSG00000267706	NA
	ENSG00000151376	ME3	ENSG00000267469	NA
	ENSG00000246308	LOC101928053	ENSG00000214189	NA
	ENSG00000247271	ZBED5-AS1	ENSG00000213297	NA
	ENSG00000067082	KLF6	ENSG00000283236	NA
	ENSG00000256574	OR13A1	ENSG00000288953	NA
	ENSG00000272767	JMJD1C-AS1	ENSG00000269825	NA
	ENSG00000165507	DEPP1	ENSG00000284554	NA
	ENSG00000165644	COMTD1	ENSG00000225528	NA
	ENSG00000052749	RRP12	ENSG00000210154	NA
	ENSG00000148841	ITPRIP	ENSG00000273748	NA
	ENSG00000203780	FANK1
	ENSG00000176769	TCERG1L
	ENSG00000023839	ABCC2
	ENSG00000138166	DUSP5
	ENSG00000165338	HECTD2
	ENSG00000260589	STAM-DT
	ENSG00000148483	TMEM236
	ENSG00000138316	ADAMTS14
	ENSG00000075073	TACR2
	ENSG00000183049	CAMK1D
	ENSG00000026025	VIM
	ENSG00000076685	NT5C2
	ENSG00000077150	NFKB2
	ENSG00000198018	ENTPD7
	ENSG00000229124	VIM-AS1
	ENSG00000050438	SLC4A8
	ENSG00000248636	LOC105370027
	ENSG00000135678	CPM
	ENSG00000166159	LRTM2
	ENSG00000208028	MIR616
	ENSG00000166987	MBD6
	ENSG00000235162	C12orf75
	ENSG00000167612	ANKRD33
	ENSG00000123358	NR4A1
	ENSG00000239002	SCARNA10
	ENSG00000224982	TMEM233
	ENSG00000252886	RN7SKP197
	ENSG00000110925	CSRNP2
	ENSG00000135482	ZC3H10
	ENSG00000172602	RND1
	ENSG00000090376	IRAK3
	ENSG00000130779	CLIP1
	ENSG00000111728	ST8SIA1
	ENSG00000139289	PHLDA1
	ENSG00000111490	TBC1D30
	ENSG00000022840	RNF10
	ENSG00000065361	ERBB3
	ENSG00000013583	HEBP1
	ENSG00000256271	CACNA1C-AS2
	ENSG00000197837	H4-16
	ENSG00000200795	RNU4-1
	ENSG00000177990	DPY19L2
	ENSG00000187676	B3GLCT
	ENSG00000215417	MIR17HG
	ENSG00000088448	ANKRD10
	ENSG00000102780	DGKH
	ENSG00000178695	KCTD12
	ENSG00000179630	LACC1
	ENSG00000255874	PRECSIT
	ENSG00000254718	LOC101927702
	ENSG00000182732	RGS6
	ENSG00000258920	FOXN3-AS1
	ENSG00000206596	RNU1-27P
	ENSG00000206588	RNU1-28P
	ENSG00000252481	SCARNA13
	ENSG00000139890	REM2
	ENSG00000100605	ITPK1
	ENSG00000020577	SAMD4A
	ENSG00000277209	RPPH1
	ENSG00000166166	TRMT61A
	ENSG00000272533	SNORA28
	ENSG00000165782	PIP4P1
	ENSG00000100558	PLEK2
	ENSG00000053254	FOXN3
	ENSG00000126775	ATG14
	ENSG00000009830	POMT2
	ENSG00000126803	HSPA2
	ENSG00000213145	CRIP1
	ENSG00000184986	TMEM121
	ENSG00000139880	CDH24
	ENSG00000027075	PRKCH
	ENSG00000092068	SLC7A8
	ENSG00000278771	RN7SL3
	ENSG00000274012	RN7SL2
	ENSG00000100906	NFKBIA
	ENSG00000276168	RN7SL1
	ENSG00000104081	BMF
	ENSG00000128918	ALDH1A2
	ENSG00000285331	LOC145783
	ENSG00000178718	RPP25
	ENSG00000197361	FBXL22
	ENSG00000182718	ANXA2
	ENSG00000103811	CTSH
	ENSG00000140564	FURIN
	ENSG00000179361	ARID3B
	ENSG00000137802	MAPKBP1
	ENSG00000166147	FBN1
	ENSG00000197696	NMB
	ENSG00000167968	DNASE1L2
	ENSG00000103534	TMC5
	ENSG00000153443	UBALD1
	ENSG00000261130	MPV17L
	ENSG00000050820	BCAR1
	ENSG00000125148	MT2A
	ENSG00000187193	MT1X
	ENSG00000103316	CRYM
	ENSG00000260727	SLC7A5P1
	ENSG00000090238	YPEL3
	ENSG00000185615	PDIA2
	ENSG00000006327	TNFRSF12A
	ENSG00000007384	RHBDF1
	ENSG00000103502	CDIPT
	ENSG00000238098	ABCA17P
	ENSG00000162068	NTN3
	ENSG00000178773	CPNE7
	ENSG00000158792	SPATA2L
	ENSG00000157335	CLEC18C
	ENSG00000140854	KATNB1
	ENSG00000258839	MC1R
	ENSG00000135740	SLC9A5
	ENSG00000196557	CACNA1H
	ENSG00000166780	BMERB1
	ENSG00000162004	CCDC78
	ENSG00000166592	RRAD
	ENSG00000166595	CIAO2B
	ENSG00000172828	CES3
	ENSG00000067955	CBFB
	ENSG00000185338	SOCS1
	ENSG00000013364	MVP
	ENSG00000135709	KIAA0513
	ENSG00000197006	METTL9
	ENSG00000157322	CLEC18A
	ENSG00000214331	PDPR2P
	ENSG00000198736	MSRB1
	ENSG00000103034	NDRG4
	ENSG00000213658	LAT
	ENSG00000103249	CLCN7
	ENSG00000261840	LOC730183
	ENSG00000255198	SNHG9
	ENSG00000260260	SNHG19
	ENSG00000274180	NATD1
	ENSG00000161405	IKZF3
	ENSG00000230528	NOS2P3
	ENSG00000263874	LINC00672
	ENSG00000188522	FAM83G
	ENSG00000175906	ARL4D
	ENSG00000132530	XAF1
	ENSG00000126368	NR1D1
	ENSG00000154229	PRKCA
	ENSG00000267302	RNFT1-DT
	ENSG00000266066	POLRMTP1
	ENSG00000281000	SNORD3D
	ENSG00000237575	PYY2
	ENSG00000132376	INPP5K
	ENSG00000185561	TLCD2
	ENSG00000167711	SERPINF2
	ENSG00000179598	PLD6
	ENSG00000108551	RASD1
	ENSG00000167874	TMEM88
	ENSG00000179094	PER1
	ENSG00000129657	SEC14L1
	ENSG00000132522	GPS2
	ENSG00000259120	SMIM6
	ENSG00000004139	SARM1
	ENSG00000108963	DPH1
	ENSG00000008283	CYB561
	ENSG00000198909	MAP3K3
	ENSG00000067191	CACNB1
	ENSG00000141480	ARRB2
	ENSG00000161921	CXCL16
	ENSG00000199753	SNORD104
	ENSG00000182676	PPP1R27
	ENSG00000187531	SIRT7
	ENSG00000184451	CCR10
	ENSG00000132510	KDM6B
	ENSG00000167302	TEPSIN
	ENSG00000176845	METRNL
	ENSG00000108840	HDAC5
	ENSG00000171345	KRT19
	ENSG00000141540	TTYH2
	ENSG00000159314	ARHGAP27
	ENSG00000187688	TRPV2
	ENSG00000008294	SPAG9
	ENSG00000277972	CISD3
	ENSG00000173826	KCNH6
	ENSG00000259224	SLC35G6
	ENSG00000263563	UBBP4
	ENSG00000280136	LOC101929823
	ENSG00000196689	TRPV1
	ENSG00000040531	CTNS
	ENSG00000274585	RNU2-1
	ENSG00000049283	EPN3
	ENSG00000141279	NPEPPS
	ENSG00000263412	NFE2L1-DT
	ENSG00000274487	NPEPPSP1
	ENSG00000266402	SNHG25
	ENSG00000141401	IMPA2
	ENSG00000198795	ZNF521
	ENSG00000134490	TMEM241
	ENSG00000141682	PMAIP1
	ENSG00000081923	ATP8B1
	ENSG00000141391	PRELID3A
	ENSG00000134508	CABLES1
	ENSG00000049759	NEDD4L
	ENSG00000167216	KATNAL2
	ENSG00000134278	SPIRE1
	ENSG00000266053	NDUFV2-AS1
	ENSG00000101577	LPIN2
	ENSG00000267322	SCARNA17
	ENSG00000267322	SNHG22
	ENSG00000124216	SNAI1
	ENSG00000101194	SLC17A9
	ENSG00000171703	TCEA2
	ENSG00000132823	OSER1
	ENSG00000100979	PLTP
	ENSG00000226648	PLCG1-AS1
	ENSG00000196421	C20orf204
	ENSG00000088899	LZTS3
	ENSG00000078699	CBFA2T2
	ENSG00000288649	ACTL10
	ENSG00000205181	LINC00654
	ENSG00000101400	SNTA1
	ENSG00000100994	PYGB
	ENSG00000180383	DEFB124
	ENSG00000088320	REM1
	ENSG00000101311	FERMT1
	ENSG00000178726	THBD
	ENSG00000064932	SBNO2
	ENSG00000095932	SMIM24
	ENSG00000127526	SLC35E1
	ENSG00000131941	RHPN2
	ENSG00000134830	C5AR2
	ENSG00000141946	ZIM3
	ENSG00000099338	CATSPERG
	ENSG00000105675	ATP4A
	ENSG00000125740	FOSB
	ENSG00000197405	C5AR1
	ENSG00000129991	TNNI3
	ENSG00000266976	LOC102724908
	ENSG00000128016	ZFP36
	ENSG00000090924	PLEKHG2
	ENSG00000170604	IRF2BP1
	ENSG00000197019	SERTAD1
	ENSG00000161677	JOSD2
	ENSG00000104804	TULP2
	ENSG00000130005	GAMT
	ENSG00000220201	ZGLP1
	ENSG00000216490	IFI30
	ENSG00000175489	LRRC25
	ENSG00000167772	ANGPTL4
	ENSG00000126460	PRRG2
	ENSG00000099860	GADD45B
	ENSG00000269374	LOC732229
	ENSG00000178531	CTXN1
	ENSG00000090674	MCOLN1
	ENSG00000197540	GZMM
	ENSG00000214212	C19orf38
	ENSG00000171747	LGALS4
	ENSG00000115255	REEP6
	ENSG00000172270	BSG
	ENSG00000125505	MBOAT7
	ENSG00000180448	ARHGAP45
	ENSG00000105643	ARRDC2
	ENSG00000105325	FZR1
	ENSG00000286098	ZNF844
	ENSG00000160318	CLDND2
	ENSG00000228300	FAM174C
	ENSG00000011590	ZBTB32
	ENSG00000104899	AMH
	ENSG00000223547	ZNF844
	ENSG00000105048	TNNT1
	ENSG00000167468	GPX4
	ENSG00000130518	IQCN
	ENSG00000204866	IGFL2
	ENSG00000099822	HCN2
	ENSG00000070388	FGF22
	ENSG00000070423	RNF126
	ENSG00000132003	ZSWIM4
	ENSG00000089847	ANKRD24
	ENSG00000134815	DHX34
	ENSG00000118160	SLC8A2
	ENSG00000179846	NKPD1
	ENSG00000198858	R3HDM4
	ENSG00000022556	NLRP2
	ENSG00000188305	PEAK3
	ENSG00000104856	RELB
	ENSG00000012817	KDM5D
	ENSG00000215580	BCORP1
	ENSG00000100100	PIK3IP1
	ENSG00000198355	PIM3
	ENSG00000188636	RTL6
	ENSG00000263764	SNORD43
	ENSG00000235989	MORC2-AS1
	ENSG00000133422	MORC2
	ENSG00000172346	CSDC2
	ENSG00000073150	PANX2
	ENSG00000100292	HMOX1
	ENSG00000240972	MIF
	ENSG00000025708	TYMP
	ENSG00000202058	RN7SKP80
	ENSG00000185022	MAFF
	ENSG00000198792	TMEM184B
	ENSG00000225783	MIAT
	ENSG00000142149	HUNK
	ENSG00000228314	CYP4F29P
	ENSG00000277739	RNA5-8SP10
	ENSG00000264462	MIR3648-2
	ENSG00000275215	RNA5-8SN3
	ENSG00000278189	RNA5-8SN1
	ENSG00000275708	MIR3648-1
	ENSG00000278233	RNA5-8SN2
	ENSG00000160190	SLC37A1
	ENSG00000142156	COL6A1
	ENSG00000230366	DSCR9
	ENSG00000276700	RNA5-8SN4
	ENSG00000274917	RNA5-8SN5
	ENSG00000285928	NA
	ENSG00000273768	NA
	ENSG00000273382	NA
	ENSG00000270066	NA
	ENSG00000285646	NA
	ENSG00000270872	NA
	ENSG00000284602	NA
	ENSG00000275291	NA
	ENSG00000277918	NA
	ENSG00000276216	NA
	ENSG00000288859	NA
	ENSG00000288825	NA
	ENSG00000287979	NA
	ENSG00000289394	NA
	ENSG00000289305	NA
	ENSG00000274210	NA
	ENSG00000237605	NA
	ENSG00000288955	NA
	ENSG00000273727	NA
	ENSG00000240731	NA
	ENSG00000241666	NA
	ENSG00000289318	NA
	ENSG00000289457	NA
	ENSG00000289341	NA
	ENSG00000290115	NA
	ENSG00000289835	NA
	ENSG00000290117	NA
	ENSG00000290121	NA
	ENSG00000224093	NA
	ENSG00000232536	NA
	ENSG00000224063	NA
	ENSG00000225205	NA
	ENSG00000200488	NA
	ENSG00000235852	NA
	ENSG00000286207	NA
	ENSG00000229337	NA
	ENSG00000225964	NA
	ENSG00000289855	NA
	ENSG00000289943	NA
	ENSG00000271991	NA
	ENSG00000281100	NA
	ENSG00000285938	NA
	ENSG00000206567	NA
	ENSG00000263826	NA
	ENSG00000270141	NA
	ENSG00000244193	NA
	ENSG00000228791	NA
	ENSG00000289005	NA
	ENSG00000223552	NA
	ENSG00000180385	NA
	ENSG00000286161	NA
	ENSG00000255723	NA
	ENSG00000260278	NA
	ENSG00000289865	NA
	ENSG00000251442	NA
	ENSG00000288766	NA
	ENSG00000262211	NA
	ENSG00000288957	NA
	ENSG00000231329	NA
	ENSG00000216316	NA
	ENSG00000237927	NA
	ENSG00000288056	NA
	ENSG00000280184	NA
	ENSG00000260188	NA
	ENSG00000271754	NA
	ENSG00000282988	NA
	ENSG00000279453	NA
	ENSG00000288879	NA
	ENSG00000233297	NA
	ENSG00000272768	NA
	ENSG00000235314	NA
	ENSG00000228360	NA
	ENSG00000239569	NA
	ENSG00000228393	NA
	ENSG00000241489	NA
	ENSG00000275110	NA
	ENSG00000219507	NA
	ENSG00000204620	NA
	ENSG00000254340	NA
	ENSG00000254162	NA
	ENSG00000251867	NA
	ENSG00000260317	NA
	ENSG00000253549	NA
	ENSG00000287654	NA
	ENSG00000259607	NA
	ENSG00000255310	NA
	ENSG00000255046	NA
	ENSG00000253106	NA
	ENSG00000253669	NA
	ENSG00000282021	NA
	ENSG00000289316	NA
	ENSG00000288818	NA
	ENSG00000253369	NA
	ENSG00000255224	NA
	ENSG00000270412	NA
	ENSG00000234771	NA
	ENSG00000288586	NA
	ENSG00000277027	NA
	ENSG00000204055	NA
	ENSG00000265735	NA
	ENSG00000254577	NA
	ENSG00000255073	NA
	ENSG00000269570	NA
	ENSG00000280010	NA
	ENSG00000241170	NA
	ENSG00000285498	NA
	ENSG00000254680	NA
	ENSG00000222328	NA
	ENSG00000285509	NA
	ENSG00000255121	NA
	ENSG00000229719	NA
	ENSG00000254682	NA
	ENSG00000290026	NA
	ENSG00000285693	NA
	ENSG00000173727	NA
	ENSG00000273599	NA
	ENSG00000273521	NA
	ENSG00000257410	NA
	ENSG00000257663	NA
	ENSG00000288591	NA
	ENSG00000288623	NA
	ENSG00000201428	NA
	ENSG00000289401	NA
	ENSG00000278743	NA
	ENSG00000257252	NA
	ENSG00000289901	NA
	ENSG00000276116	NA
	ENSG00000277801	NA
	ENSG00000275198	NA
	ENSG00000200312	NA
	ENSG00000259001	NA
	ENSG00000279140	NA
	ENSG00000257341	NA
	ENSG00000282885	NA
	ENSG00000247092	NA
	ENSG00000270127	NA
	ENSG00000278713	NA
	ENSG00000267048	NA
	ENSG00000279901	NA
	ENSG00000261641	NA
	ENSG00000260051	NA
	ENSG00000289222	NA
	ENSG00000261971	NA
	ENSG00000288983	NA
	ENSG00000279296	NA
	ENSG00000287490	NA
	ENSG00000265185	NA
	ENSG00000262074	NA
	ENSG00000262202	NA
	ENSG00000277947	NA
	ENSG00000263934	NA
	ENSG00000264940	NA
	ENSG00000279207	NA
	ENSG00000287553	NA
	ENSG00000287710	NA
	ENSG00000278829	NA
	ENSG00000264272	NA
	ENSG00000236234	NA
	ENSG00000265096	NA
	ENSG00000212195	NA
	ENSG00000262903	NA
	ENSG00000288750	NA
	ENSG00000275616	NA
	ENSG00000273709	NA
	ENSG00000274432	NA
	ENSG00000278048	NA
	ENSG00000276596	NA
	ENSG00000277903	NA
	ENSG00000278774	NA
	ENSG00000274862	NA
	ENSG00000274062	NA
	ENSG00000274452	NA
	ENSG00000275219	NA
	ENSG00000278591	NA
	ENSG00000263766	NA
	ENSG00000247011	NA
	ENSG00000279602	NA
	ENSG00000288961	NA
	ENSG00000274213	NA
	ENSG00000267321	NA
	ENSG00000290039	NA
	ENSG00000224505	NA
	ENSG00000265907	NA
	ENSG00000265399	NA
	ENSG00000278000	NA
	ENSG00000272688	NA
	ENSG00000262001	NA
	ENSG00000283078	NA
	ENSG00000268309	NA
	ENSG00000269688	NA
	ENSG00000269148	NA
	ENSG00000267610	NA
	ENSG00000267317	NA
	ENSG00000279172	NA
	ENSG00000269194	NA
	ENSG00000267030	NA
	ENSG00000280239	NA
	ENSG00000267519	NA
	ENSG00000275091	NA
	ENSG00000252408	NA
	ENSG00000267736	NA
	ENSG00000289915	NA
	ENSG00000289543	NA
	ENSG00000279198	NA
	ENSG00000206028	NA
	ENSG00000276991	NA
	ENSG00000251357	NA
	ENSG00000218537	NA
	ENSG00000270022	NA
	ENSG00000289841	NA
	ENSG00000260708	NA
	ENSG00000280614	NA
	ENSG00000281181	NA
	ENSG00000281383	NA
	ENSG00000230479	NA
	ENSG00000233818	NA
	ENSG00000280800	NA
	ENSG00000274868	NA
	ENSG00000278775	NA
	ENSG00000277437	NA
	ENSG00000264063	NA
	ENSG00000273271	NA
	ENSG00000273199	NA
	ENSG00000289511	NA
	ENSG00000211459	NA
	ENSG00000275757	NA
	ENSG00000273730	NA
	ENSG00000275405	NA

### Sheet: Down_genes_GO_driver_terms
source	term_name	term_id	highlighted	adjusted_p_value	negative_log10_of_adjusted_p_value	term_size	query_size	intersection_size	effective_domain_size	intersections
GO:MF	DNA-binding transcription factor activity	GO:0003700	TRUE	2.47823e-20	19.60585782517585	1439	306	77	20212	ZNF678,PROX1,RUNX3,ZBTB18,FOXD4L1,SHOX2,ZNF620,HEY2,ZNF311,PBX2,ZSCAN31,PGBD1,ZKSCAN4,ZNF184,ZKSCAN3,ZNF92,ZNF138,ZNF680,ZNF273,ZNF107,ZNF117,KLF8,PLAG1,ZNF618,ZEB1,E2F7,DDN,POU4F1,HOXB7,ZBTB14,ZNF440,ZNF441,ZNF491,ZNF91,ZNF431,ZNF222,ZNF614,ZNF432,ZNF616,ZFP28,ZNF229,ZNF528,ZNF426,ZNF256,ZNF699,ZNF583,ZNF808,ZNF611,ZNF773,ZNF134,ZNF211,ZNF527,ZNF569,ZNF607,ZNF254,ZNF570,ZNF813,ZNF493,ZNF555,ZNF3…
GO:MF	sequence-specific double-stranded DNA binding	GO:1990837	TRUE	5.39698e-19	18.267849436463862	1541	306	77	20212	ZNF678,PROX1,KIF2C,RUNX3,ZBTB18,FOXD4L1,SHOX2,ZNF620,LMNB1,TAF7,HEY2,ZNF311,PBX2,ZSCAN31,ZKSCAN4,ZNF184,ZKSCAN3,ZNF92,ZNF138,ZNF680,ZNF273,ZNF107,ZNF117,KLF8,PLAG1,ZEB1,E2F7,DDN,POU4F1,HOXB7,ZBTB14,ZNF440,ZNF441,ZNF491,ZNF91,ZNF431,ZNF614,ZNF432,ZNF616,ZFP28,ZNF229,ZNF528,ZNF426,ZNF256,ZNF699,ZNF583,ZNF808,ZNF611,ZNF773,ZNF134,ZNF211,ZNF527,ZNF569,ZNF607,ZNF254,ZNF570,ZNF813,ZNF493,ZNF555,ZNF331,…
GO:BP	regulation of transcription by RNA polymerase II	GO:0006357	TRUE	4.5554e-12	11.341473367523841	2567	295	87	21031	ZNF678,PROX1,EFNA1,RUNX3,ZBTB18,FOXD4L1,SHOX2,ZNF620,TAF7,DEK,TRIM27,HEY2,ZNF311,PBX2,ZSCAN31,PGBD1,ZKSCAN4,ZNF184,ZKSCAN3,DUSP22,MACC1,ZNF92,AASS,ZNF138,ZNF680,ZNF273,ZNF107,ZNF117,KLF8,PLAG1,IL18,ARRB1,ZEB1,E2F7,DDN,CAPRIN2,TNFRSF1A,POU4F1,JUP,HOXB7,ZBTB14,ZNF440,ZNF441,ZNF491,ZNF91,ZNF431,ZNF614,ZNF432,ZNF616,ZFP28,ZNF229,ZNF528,ZNF426,ZNF256,ZNF699,ZNF583,ZNF808,ZNF611,ZNF773,ZNF134,ZNF211,ZN…
GO:MF	metal ion binding	GO:0046872	TRUE	6.33867e-11	10.19800155532249	4354	306	120	20212	ZNF678,NEK2,ORC1,CRB1,MAP3K6,ZBTB18,RRM2,ITGA4,CPS1,DZIP3,OPA1,CPB1,PLS1,FBLN2,ZNF620,TRIM61,MAN2B2,TRIM27,TRIM26,STK38,WRNIP1,TCF19,TRIM38,ZNF311,TRIM10,ZSCAN31,ZKSCAN4,ZNF184,ZKSCAN3,TAP1,ZNF92,ZNF138,ZNF680,ZNF273,ZNF107,ZNF117,KLF8,LONRF3,HPRT1,ZC3H12B,PLAG1,CSGALNACT1,FGD3,VAV2,PTGS1,ZNF618,UNC13B,HBG2,SIRT3,SCD,LOXL4,ZEB1,LDB3,ITGB7,ITGA5,PDE1B,LRP1,NELL2,RASAL1,CAPRIN2,LCP1,LTBP2,MYL4,ZBTB…
GO:BP	mitotic sister chromatid segregation	GO:0000070	TRUE	1.17459e-05	4.930113843613736	189	295	15	21031	NUF2,NEK2,KIF14,KIF2C,CENPF,PSRC1,MAP9,NCAPG,CENPE,TTK,KIFC1,NCAPG2,KIF11,DLGAP5,KNL1
GO:BP	immune response-activating cell surface receptor signaling pathway	GO:0002429	TRUE	3.69376e-05	4.432531162822864	299	295	18	21031	PTPN22,PELI1,STAP1,BTN2A1,MICB,BTN3A2,DUSP22,SYK,VAV2,KLRK1,NCKAP1L,KLRC3,KLRC2,KLRC4,VAV1,NECTIN2,C3,FCHO1
GO:MF	microtubule binding	GO:0008017	TRUE	0.000192142	3.7163782271502677	278	306	16	20212	NUF2,KIF14,KIF2C,CENPF,HOOK1,PSRC1,OPA1,MAP9,CENPE,KIF20A,KIF13A,KIFC1,KIF11,IRAG2,DLGAP5,KLC3
GO:BP	cell division	GO:0051301	TRUE	0.000522843	3.281628389620819	656	295	25	21031	NUF2,NEK2,KIF14,KIF2C,ASPM,CENPF,PSRC1,CENPA,ECT2,MAP9,NCAPG,CENPE,KIF20A,KIF13A,KIFC1,NCAPG2,MACC1,CDCA2,KIF11,LZTS2,E2F7,CCND2,KNL1,CCNF,ERCC2
GO:BP	kinetochore organization	GO:0051383	TRUE	0.000669994	3.1739288774033727	21	295	5	21031	NUF2,CENPF,CENPA,CENPE,DLGAP5
GO:MF	microtubule motor activity	GO:0003777	TRUE	0.00238826	2.6219180905116626	68	306	7	20212	KIF14,KIF2C,CENPE,KIF20A,KIF13A,KIFC1,KIF11
GO:BP	cell-matrix adhesion involved in ameboidal cell migration	GO:0003366	TRUE	0.00933093	2.030074987481038	2	295	2	21031	ITGA4,ITGB7
GO:BP	positive regulation of CD8-positive, alpha-beta T cell activation	GO:2001187	TRUE	0.00990327	2.0042215535063725	9	295	3	21031	RUNX3,PTPN22,NCKAP1L
GO:MF	tumor necrosis factor receptor activity	GO:0005031	TRUE	0.0105706	1.975898682562044	10	306	3	20212	TNFRSF1B,EDA2R,TNFRSF1A
GO:MF	TAP2 binding	GO:0046979	TRUE	0.0180376	1.7438222398093466	3	306	2	20212	TAP1,TAPBP
GO:BP	meiotic spindle assembly checkpoint signaling	GO:0033316	TRUE	0.024016	1.6194990906925992	3	295	2	21031	TTK,KNL1
GO:BP	endocardial cushion to mesenchymal transition involved in heart valve formation	GO:0003199	TRUE	0.024016	1.6194990906925992	3	295	2	21031	EFNA1,HEY2
GO:BP	heart valve development	GO:0003170	TRUE	0.0243395	1.6136880245207812	74	295	6	21031	TNFRSF1B,EFNA1,SHOX2,HEY2,TNFRSF1A,ZBTB14
GO:MF	TAP1 binding	GO:0046978	TRUE	0.0306118	1.5141107316511335	4	306	2	20212	TAP1,TAPBP
GO:MF	delta(3)-delta(2)-enoyl-CoA isomerase activity	GO:0004165	TRUE	0.0306118	1.5141107316511335	4	306	2	20212	EHHADH,ECI2
GO:MF	leukotriene-B4 20-monooxygenase activity	GO:0050051	TRUE	0.0306118	1.5141107316511335	4	306	2	20212	CYP4F12,CYP4F3
GO:BP	positive regulation of phagocytosis, engulfment	GO:0060100	TRUE	0.0334351	1.4757973515020122	14	295	3	21031	STAP1,NCKAP1L,C3
GO:BP	leukocyte activation	GO:0045321	TRUE	0.0334351	1.4757973515020122	946	295	26	21031	TNFRSF1B,LY9,RUNX3,PTPN22,PELI1,ITGA4,STAP1,TSLP,TREML2,MICB,DUSP22,ITM2A,HPRT1,SYK,STXBP1,IL18,ZEB1,KLRK1,NCKAP1L,KLRC3,KLRC2,LCP1,C17ORF99,VAV1,NECTIN2,FCHO1
GO:BP	positive regulation of defense response	GO:0031349	TRUE	0.0387889	1.411292604289328	471	295	16	21031	CTSS,PTPN22,PELI1,STAP1,TSLP,NFKBIL1,SYK,IL18,KLRK1,KLRC3,KLRC2,KLRC4,TNFRSF1A,VAV1,NECTIN2,C3
GO:BP	leukotriene B4 catabolic process	GO:0036101	TRUE	0.0387889	1.411292604289328	4	295	2	21031	CYP4F12,CYP4F3
GO:BP	immune response in gut-associated lymphoid tissue	GO:0002387	TRUE	0.0387889	1.411292604289328	4	295	2	21031	ITGA4,ITGB7
GO:BP	hepatocyte differentiation	GO:0070365	TRUE	0.0387889	1.411292604289328	15	295	3	21031	PROX1,CPS1,E2F7
GO:BP	negative regulation of extracellular matrix constituent secretion	GO:0003332	TRUE	0.0387889	1.411292604289328	4	295	2	21031	TNFRSF1B,TNFRSF1A
GO:BP	regulation of small GTPase mediated signal transduction	GO:0051056	TRUE	0.0442248	1.3543341383613325	306	295	12	21031	KIF14,SYDE2,ARHGAP15,ECT2,FAM13A,DENND3,FGD3,VAV2,ARRB1,RASAL1,VAV1,ITSN1
GO:MF	MHC class I protein binding	GO:0042288	TRUE	0.0487515	1.3120115994661974	18	306	3	20212	TAP1,TAPBP,KLRK1

### Sheet: Up_genes_GO_driver_terms
source	term_name	term_id	highlighted	adjusted_p_value	negative_log10_of_adjusted_p_value	term_size	query_size	intersection_size	effective_domain_size	intersections
GO:MF	structural constituent of chromatin	GO:0030527	TRUE	3.05512e-16	15.514972380926368	100	574	27	20212	H3C13,H2AC20,H2BC18,H4C15,H2BC21,H4C14,H2BC3,H1-4,H4C4,H2AC16,H1-5,H4C13,H2AC17,H2BC17,H2AC7,H1-3,H4C6,H2BC10,H4C3,H4C8,H2AC14,H4C11,H4C12,H2BC8,H4C2,H4C5,H2AC12
GO:BP	protein localization to CENP-A containing chromatin	GO:0061644	TRUE	6.10493e-10	9.214319147533303	18	557	11	21031	H4C15,H4C14,H4C4,H4C13,H4C6,H4C3,H4C8,H4C11,H4C12,H4C2,H4C5
GO:BP	negative regulation of megakaryocyte differentiation	GO:0045653	TRUE	7.07714e-10	9.150141938888034	19	557	11	21031	H4C15,H4C14,H4C4,H4C13,H4C6,H4C3,H4C8,H4C11,H4C12,H4C2,H4C5
GO:BP	nucleosome assembly	GO:0006334	TRUE	3.21427e-08	7.492917238235286	115	557	20	21031	H3C13,H4C15,H2BC21,H4C14,H2BC3,H1-4,H4C4,H1-5,H4C13,H2BC17,H1-3,H4C6,H2BC10,H4C3,H4C8,H4C11,H4C12,H2BC8,H4C2,H4C5
GO:MF	protein heterodimerization activity	GO:0046982	TRUE	4.65211e-08	7.332350441061729	363	574	36	20212	RRAGC,H3C13,H2AC20,H2BC18,H4C15,H2BC21,H4C14,CD247,EPAS1,NR4A2,P2RY1,H2BC3,H4C4,H2AC16,H4C13,H2AC17,H2BC17,H2AC7,H4C6,H2BC10,H4C3,H4C8,H2AC14,H4C11,H4C12,H2BC8,H4C2,H4C5,H2AC12,ABTB2,NR4A1,IRAK3,ERBB3,SLC7A8,KATNB1,IKZF3
GO:BP	cellular response to stimulus	GO:0051716	TRUE	2.47046e-07	6.6072228530705415	7394	557	266	21031	RRAGC,PTPRF,BCAR3,ELAPOR1,CASQ1,ADCY10,TAS1R1,TNFRSF25,JUN,TSSK3,HLX,SLC16A1,EPHX1,FNBP1L,OR6K3,OR2W3,ACTN2,TRIM67,STK40,SEMA4A,PTGER3,ADIPOR1,RGS16,G0S2,TAS1R3,GPR3,CR2,CD247,TRABD2A,SLC35F6,EPAS1,ITM2C,ZFAND2B,GLI2,RHOB,AAK1,POMC,ADGRF3,MAL,CXCR4,IL1RN,FOSL2,NR4A2,PLCL2,GPR15,SIAH2,P2RY1,HES1,BCL6,DIPK2A,MAGEF1,KLF15,CCDC13,LRRC2,ITGB5,ARPP21,CPNE4,TERC,NFKBIZ,PRKCD,CSRNP1,GPD1L,CYTL1,SFRP2,ANX…
GO:BP	glycogen metabolic process	GO:0005977	TRUE	6.88508e-05	4.162090860904041	73	557	12	21031	ADCY10,STK40,POMC,KHK,IL6ST,PPP1R3G,EPM2A,PPP1R3B,PYGM,NR1D1,INPP5K,PYGB
GO:BP	zymogen activation	GO:0031638	TRUE	0.00121149	2.9166800866667617	57	557	9	21031	S100A10,MELTF,PRSS12,ASPH,ANXA2,CTSH,FURIN,SERPINF2,THBD
GO:BP	negative regulation of cellular senescence	GO:2000773	TRUE	0.00190287	2.720589835180646	24	557	6	21031	BCL6,TERC,PLK2,MAP3K3,FZR1,MIF
GO:BP	regulation of plasma membrane organization	GO:1903729	TRUE	0.00356066	2.448469409019584	17	557	5	21031	S100A10,PRKCD,GSN,ANXA2,ATP8B1
GO:BP	alpha-beta T cell differentiation	GO:0046632	TRUE	0.00665403	2.1769153553861966	125	557	12	21031	HLX,SEMA4A,FOSL2,BCL6,NFKBIZ,PRR7,IL6ST,ZBTB16,ENTPD7,CBFB,SOCS1,RELB
GO:BP	supramolecular fiber organization	GO:0097435	TRUE	0.0129192	1.8887630865031821	842	557	40	21031	CASQ1,S100A10,ACTN2,SH3D21,RHOB,SIAH2,CCDC13,ITGB5,PRKCD,SFRP2,FAT1,COL11A2,CLIP2,ZYX,CLU,TESK1,TSC1,SPTAN1,GSN,SPTBN2,MICAL2,CDC42EP2,ADAMTS14,VIM,RND1,CLIP1,ANXA2,FURIN,BCAR1,KATNB1,BMERB1,MSRB1,INPP5K,SERPINF2,KRT19,KATNAL2,SPIRE1,RHPN2,PLEKHG2,TNNT1
GO:BP	postsynapse to nucleus signaling pathway	GO:0099527	TRUE	0.015011	1.823591121825513	6	557	3	21031	PRR7,RELA,RNF10
GO:BP	protein targeting to vacuole involved in autophagy	GO:0071211	TRUE	0.015011	1.823591121825513	6	557	3	21031	SQSTM1,SMURF1,CLU
GO:MF	DNA-binding transcription activator activity, RNA polymerase II-specific	GO:0001228	TRUE	0.0183832	1.7355795524655204	473	574	29	20212	CASZ1,JUN,TFAP2E,ELF3,EPAS1,GLI2,FOSL2,NR4A2,KLF15,CSRNP1,CREBRF,ELK1,TFE3,NKX6-3,FOXH1,OSR2,CEBPD,FOSL1,ZBTB16,PGR,RELA,KLF6,NFKB2,NR4A1,CSRNP2,IKZF3,ZNF521,FOSB,MAFF
GO:BP	circulatory system process	GO:0003013	TRUE	0.0219904	1.6577676931789436	592	557	30	21031	RNF207,ADCY10,SLC16A1,EPAS1,POMC,CXCR4,P2RY1,GPD1L,ADRB2,F2R,SGK1,ASPH,FABP5,NCALD,PTP4A3,SLC27A4,GSN,SLCO2B1,ABCC2,TACR2,SLC4A8,SLC7A8,CACNA1H,SERPINF2,KCNH6,TRPV1,NEDD4L,SNTA1,TNNI3,SLC8A2
GO:BP	negative regulation of B cell receptor signaling pathway	GO:0050859	TRUE	0.0222955	1.6517824683771962	7	557	3	21031	PLCL2,LPXN,GPS2
GO:BP	desensitization of G protein-coupled receptor signaling pathway by arrestin	GO:0002032	TRUE	0.0249653	1.602662823140116	2	557	2	21031	ADRB2,ARRB2
GO:BP	negative regulation of low-density lipoprotein particle receptor catabolic process	GO:0032804	TRUE	0.0249653	1.602662823140116	2	557	2	21031	ANXA2,FURIN
GO:BP	actin filament-based process	GO:0030029	TRUE	0.0296084	1.528584980398867	805	557	37	21031	RNF207,CASQ1,ADCY10,FNBP1L,S100A10,ACTN2,SH3D21,FMNL2,RHOB,BCL6,ITGB5,PRKCD,GPD1L,FAT1,ZYX,TESK1,TSC1,SPTAN1,GSN,CDC42BPG,SPTBN2,MICAL2,CDC42EP2,RND1,PLEK2,BCAR1,MSRB1,INPP5K,SERPINF2,KRT19,NEDD4L,SPIRE1,SNTA1,RHPN2,PLEKHG2,TNNT1,PEAK3
GO:BP	positive regulation of plasminogen activation	GO:0010756	TRUE	0.0313902	1.5032055468998093	8	557	3	21031	S100A10,MELTF,ANXA2
GO:MF	1,4-alpha-oligoglucan phosphorylase activity	GO:0004645	TRUE	0.0317121	1.4987756594992367	5	574	3	20212	PYGM,PYGB,TYMP
GO:BP	negative regulation of intrinsic apoptotic signaling pathway in response to DNA damage	GO:1902230	TRUE	0.0386396	1.4129675864277202	31	557	5	21031	SFRP2,SNAI2,CLU,SNAI1,MIF
GO:BP	nucleotide-binding oligomerization domain containing 2 signaling pathway	GO:0070431	TRUE	0.0408812	1.388475935489931	19	557	4	21031	TNFAIP3,RELA,LACC1,NFKBIA
GO:BP	lipid transport	GO:0006869	TRUE	0.0417483	1.3793612521443395	435	557	23	21031	POMC,PRKCD,NPC1L1,ATG9B,XKR6,FABP5,CLU,SLC27A4,CEL,VLDLR,GAL,ATG2A,SLCO2B1,ABCC2,NFKBIA,ANXA2,FURIN,NMB,GPS2,ATP8B1,PRELID3A,PLTP,MIF
GO:BP	cellular component disassembly	GO:0022411	TRUE	0.0480739	1.3180906363127622	523	557	26	21031	ADCY10,ACTN2,RETREG2,MELTF,SQSTM1,ADRB2,FGFR4,ATG9B,ASPH,SNAI2,CTSV,SPTAN1,GSN,ATG2A,PNPLA2,SPTBN2,AMBRA1,MICAL2,IRAK3,ATG14,HSPA2,FURIN,KATNB1,BMERB1,PRKCA,MCOLN1
