## Supplementary_Table_4 for "A Novel *XACT* lncRNA Transcript with Functions Transcending X-Chromosome Inactivation"

### Sheet: Table description
Table description: Protein-protein interaction, MCODE, and hub genes for differentially expressed genes between HUDEP2-NT and HUDEP2-KD at proliferative state
Up_PPI: Short tabular text of protein-protein interation network based on up-regulated genes in HUDEP2-KD cells(STRING)
Up_MCODE: Molecular complex detection results based on up-regulated genes in HUDEP2-KD cells
Up_hubgenes: Exploration results of hub nodes based on up-regulated genes in HUDEP2-KD cells
Down_PPI: Short tabular text of protein-protein interation networks based on down-regulated genes in HUDEP2-KD cells(STRING)
Down_MCODE: Molecular complex detection results based on down-regulated genes in HUDEP2-KD cells
Down_hubgenes: Exploration results of hub nodes based on down-regulated genes in HUDEP2-KD cells

### Sheet: Up_PPI
#node1	node2	node1_string_id	node2_string_id	neighborhood_on_chromosome	gene_fusion	phylogenetic_cooccurrence	homology	coexpression	experimentally_determined_interaction	database_annotated	automated_textmining	combined_score
ABCA3	LAMP3	9606.ENSP00000301732	9606.ENSP00000265598	0	0	0	0	0	0.191	0	0.348	0.45
ABLIM1	FOSL2	9606.ENSP00000277895	9606.ENSP00000264716	0	0	0	0	0	0	0	0.429	0.429
ABLIM1	SRC	9606.ENSP00000277895	9606.ENSP00000362680	0	0	0	0	0.047	0	0.5	0.103	0.535
ABLIM1	TTN	9606.ENSP00000277895	9606.ENSP00000467141	0	0	0	0	0.056	0.072	0	0.512	0.535
ADRA2A	CCR7	9606.ENSP00000280155	9606.ENSP00000246657	0	0	0	0.579	0.079	0	0	0.42	0.443
ADRA2A	SRC	9606.ENSP00000280155	9606.ENSP00000362680	0	0	0	0	0.047	0	0.5	0.125	0.547
ADRA2A	PRKCH	9606.ENSP00000280155	9606.ENSP00000329127	0	0	0	0	0.073	0.047	0.5	0.106	0.552
ADRA2A	GNG2	9606.ENSP00000280155	9606.ENSP00000334448	0	0	0	0	0.061	0.868	0.5	0	0.932
AFF3	TNFAIP3	9606.ENSP00000386834	9606.ENSP00000481570	0	0	0	0	0	0	0	0.507	0.507
AKR1C1	HSD17B6	9606.ENSP00000370254	9606.ENSP00000451406	0	0	0	0	0.086	0	0	0.516	0.539
ALDH1A2	CYP26B1	9606.ENSP00000249750	9606.ENSP00000001146	0	0	0	0	0.067	0.045	0.91	0.875	0.988
ALDH1A2	GLI2	9606.ENSP00000249750	9606.ENSP00000390436	0	0	0	0	0.055	0.071	0	0.444	0.47
ALDH1A2	PBX1	9606.ENSP00000249750	9606.ENSP00000405890	0	0	0	0	0	0	0	0.519	0.519
ALDH1A2	HSD17B6	9606.ENSP00000249750	9606.ENSP00000451406	0	0	0	0	0.069	0	0.9	0.091	0.908
ANTXR2	PRDM8	9606.ENSP00000306185	9606.ENSP00000339764	0	0	0	0	0.248	0	0	0.481	0.593
ARPP21	ERBB4	9606.ENSP00000412326	9606.ENSP00000342235	0	0	0	0	0.106	0	0	0.391	0.432
ASB9	GAMT	9606.ENSP00000369855	9606.ENSP00000403536	0	0	0	0	0.069	0.053	0.105	0.373	0.439
ATP8A2	ATP8B1	9606.ENSP00000371070	9606.ENSP00000497896	0	0	0.063	0.889	0	0	0.54	0.126	0.59
C5	POMC	9606.ENSP00000223642	9606.ENSP00000384092	0	0	0	0	0	0	0.5	0.091	0.526
C5	SRC	9606.ENSP00000223642	9606.ENSP00000362680	0	0	0	0	0.042	0	0.5	0.12	0.542
C5	CXCL8	9606.ENSP00000223642	9606.ENSP00000306512	0	0	0	0	0	0	0.5	0.53	0.754
CACNB3	SRC	9606.ENSP00000301050	9606.ENSP00000362680	0	0	0	0	0.067	0	0	0.435	0.45
CACNB3	GNG2	9606.ENSP00000301050	9606.ENSP00000334448	0	0	0	0	0	0	0.5	0	0.499
CCR7	TNFAIP3	9606.ENSP00000246657	9606.ENSP00000481570	0	0	0	0	0.22	0	0	0.311	0.439
CCR7	LAMP3	9606.ENSP00000246657	9606.ENSP00000265598	0	0	0	0	0.11	0	0	0.48	0.517
CCR7	TLR2	9606.ENSP00000246657	9606.ENSP00000260010	0	0	0	0	0.152	0	0	0.507	0.564
CCR7	CR2	9606.ENSP00000246657	9606.ENSP00000356024	0	0	0	0	0.218	0	0	0.534	0.62
CCR7	SRC	9606.ENSP00000246657	9606.ENSP00000362680	0	0	0	0	0.06	0	0.5	0.559	0.774
CCR7	CXCL8	9606.ENSP00000246657	9606.ENSP00000306512	0	0	0	0	0.073	0	0.65	0.716	0.9
CMTM8	FRMD1	9606.ENSP00000307741	9606.ENSP00000283309	0	0	0	0	0	0	0	0.465	0.465
CNN1	VIM	9606.ENSP00000252456	9606.ENSP00000446007	0	0	0	0	0.135	0	0	0.338	0.403
CNN1	FBN1	9606.ENSP00000252456	9606.ENSP00000325527	0	0	0	0	0.09	0.127	0	0.34	0.43
COL15A1	FBN1	9606.ENSP00000364140	9606.ENSP00000325527	0	0	0	0	0.249	0.048	0	0.402	0.535
CPNE7	DBNDD1	9606.ENSP00000268720	9606.ENSP00000457625	0	0	0	0	0.072	0	0	0.408	0.427
CR2	TLR2	9606.ENSP00000356024	9606.ENSP00000260010	0	0	0	0	0.044	0.045	0	0.523	0.526
CR2	MME	9606.ENSP00000356024	9606.ENSP00000418525	0	0	0	0	0.061	0	0	0.791	0.795
CXCL8	SNAI2	9606.ENSP00000306512	9606.ENSP00000020945	0	0	0	0	0.049	0	0	0.4	0.405
CXCL8	TLR2	9606.ENSP00000306512	9606.ENSP00000260010	0	0	0	0	0.144	0	0	0.869	0.883
CXCL8	IRAK3	9606.ENSP00000306512	9606.ENSP00000261233	0	0	0	0	0.081	0	0	0.377	0.402
CXCL8	EPAS1	9606.ENSP00000306512	9606.ENSP00000263734	0	0	0	0	0.092	0	0	0.419	0.45
CXCL8	PTGES	9606.ENSP00000306512	9606.ENSP00000342385	0	0	0	0	0.068	0	0	0.4	0.416
CXCL8	PROM1	9606.ENSP00000306512	9606.ENSP00000426809	0	0	0	0	0	0	0	0.447	0.447
CXCL8	UBE2C	9606.ENSP00000306512	9606.ENSP00000348838	0	0	0	0	0.042	0	0.4	0.126	0.453
CXCL8	KLF6	9606.ENSP00000306512	9606.ENSP00000419923	0	0	0	0	0.097	0.292	0	0.222	0.459
CXCL8	NFKBIZ	9606.ENSP00000306512	9606.ENSP00000325663	0	0	0	0	0.36	0	0	0.356	0.57
CXCL8	POMC	9606.ENSP00000306512	9606.ENSP00000384092	0	0	0	0	0	0	0.5	0.431	0.703
CXCL8	TNFAIP3	9606.ENSP00000306512	9606.ENSP00000481570	0	0	0	0	0.49	0	0	0.509	0.738
CXCL8	SRC	9606.ENSP00000306512	9606.ENSP00000362680	0	0	0	0	0	0	0.5	0.581	0.781
CXCL8	GNG2	9606.ENSP00000306512	9606.ENSP00000334448	0	0	0	0	0.042	0.8	0	0.324	0.859
CXCL8	JUN	9606.ENSP00000306512	9606.ENSP00000360266	0	0	0	0	0.203	0.292	0.9	0.802	0.987
DLC1	MTUS1	9606.ENSP00000276297	9606.ENSP00000262102	0	0	0	0	0.126	0	0	0.353	0.41
DLC1	SRC	9606.ENSP00000276297	9606.ENSP00000362680	0	0	0	0	0	0	0	0.526	0.526
DLC1	TLN2	9606.ENSP00000276297	9606.ENSP00000453508	0	0	0	0	0.067	0.439	0	0.686	0.821
DLG3	ERBB4	9606.ENSP00000363480	9606.ENSP00000342235	0	0	0	0	0.042	0.233	0.4	0.517	0.758
DLG3	SRC	9606.ENSP00000363480	9606.ENSP00000362680	0	0	0	0	0.042	0.09	0.4	0.365	0.623
DLG3	GRIA3	9606.ENSP00000363480	9606.ENSP00000481554	0	0	0	0	0.083	0.125	0.4	0.348	0.644
DLG3	NCALD	9606.ENSP00000363480	9606.ENSP00000379256	0	0	0	0	0.067	0.106	0.8	0	0.818
DNM1	EPN3	9606.ENSP00000362014	9606.ENSP00000268933	0	0	0	0	0	0.068	0	0.488	0.503
DNM1	SRC	9606.ENSP00000362014	9606.ENSP00000362680	0	0	0	0	0.059	0.6	0	0.37	0.742
EFR3B	KATNAL2	9606.ENSP00000384081	9606.ENSP00000245121	0	0	0	0	0.06	0	0	0.432	0.444
EPAS1	SNAI2	9606.ENSP00000263734	9606.ENSP00000020945	0	0	0	0	0.109	0.092	0	0.416	0.486
EPAS1	KLF6	9606.ENSP00000263734	9606.ENSP00000419923	0	0	0	0	0.049	0.236	0	0.242	0.401
EPAS1	SRC	9606.ENSP00000263734	9606.ENSP00000362680	0	0	0	0	0.063	0.071	0	0.384	0.417
EPAS1	PROM1	9606.ENSP00000263734	9606.ENSP00000426809	0	0	0	0	0.093	0	0	0.506	0.532
EPAS1	JUN	9606.ENSP00000263734	9606.ENSP00000360266	0	0	0	0	0.072	0.491	0	0.447	0.716
EPAS1	PBX1	9606.ENSP00000263734	9606.ENSP00000405890	0	0	0	0	0.042	0	0.5	0.46	0.719
EPN3	NCALD	9606.ENSP00000268933	9606.ENSP00000379256	0	0	0	0	0.042	0.049	0.54	0.048	0.547
EPPK1	VIM	9606.ENSP00000484472	9606.ENSP00000446007	0	0	0	0	0	0.491	0	0.155	0.552
ERBB4	PGR	9606.ENSP00000342235	9606.ENSP00000325120	0	0	0	0	0.107	0.092	0.75	0.485	0.881
ERBB4	JUN	9606.ENSP00000342235	9606.ENSP00000360266	0	0	0	0	0	0.071	0	0.418	0.436
ERBB4	SRC	9606.ENSP00000342235	9606.ENSP00000362680	0	0	0	0.687	0	0.23	0.8	0.501	0.916
ERG	JUN	9606.ENSP00000414150	9606.ENSP00000360266	0	0	0	0	0.055	0.335	0	0.25	0.488
FBN1	SNAI2	9606.ENSP00000325527	9606.ENSP00000020945	0	0	0	0	0.232	0.059	0	0.506	0.612
FBN1	TNXB	9606.ENSP00000325527	9606.ENSP00000407685	0	0	0	0	0.062	0.097	0	0.421	0.467
FMNL2	SRC	9606.ENSP00000288670	9606.ENSP00000362680	0	0	0	0	0.064	0.071	0	0.407	0.44
FOSL2	PGR	9606.ENSP00000264716	9606.ENSP00000325120	0	0	0	0	0	0.066	0	0.477	0.491
FOSL2	JUN	9606.ENSP00000264716	9606.ENSP00000360266	0	0	0	0	0.164	0.956	0.9	0.998	0.999
GLI2	ZNF521	9606.ENSP00000390436	9606.ENSP00000354794	0	0	0	0.547	0.067	0.3	0	0.441	0.603
GLI2	PROM1	9606.ENSP00000390436	9606.ENSP00000426809	0	0	0	0	0	0	0	0.449	0.449
GNG2	PRKCH	9606.ENSP00000334448	9606.ENSP00000329127	0	0	0	0	0.063	0	0.5	0.185	0.585
GNG2	SRC	9606.ENSP00000334448	9606.ENSP00000362680	0	0	0	0	0	0	0.5	0.071	0.515
GNG2	RGS6	9606.ENSP00000334448	9606.ENSP00000451030	0	0	0	0	0.116	0.049	0.5	0.446	0.736
GNG2	KCTD12	9606.ENSP00000334448	9606.ENSP00000366694	0	0	0	0	0.066	0.825	0	0.091	0.839
GNG2	POMC	9606.ENSP00000334448	9606.ENSP00000384092	0	0	0	0	0	0.8	0.5	0	0.895
GNG2	PTGER3	9606.ENSP00000334448	9606.ENSP00000349003	0	0	0	0	0	0.816	0.65	0.069	0.934
GRIA3	TSPAN7	9606.ENSP00000481554	9606.ENSP00000367743	0	0	0	0	0.11	0	0.4	0.222	0.548
HEBP1	SRC	9606.ENSP00000014930	9606.ENSP00000362680	0	0	0	0	0.042	0	0.5	0.05	0.505
HEG1	RASIP1	9606.ENSP00000311502	9606.ENSP00000222145	0	0	0	0	0.067	0.114	0	0.662	0.696
HPSE	SRC	9606.ENSP00000384262	9606.ENSP00000362680	0	0	0	0	0	0	0	0.532	0.532
IFI27	XAF1	9606.ENSP00000483430	9606.ENSP00000354822	0	0	0	0	0.627	0.084	0	0.696	0.887
IRAK3	TLR2	9606.ENSP00000261233	9606.ENSP00000260010	0	0	0	0	0.342	0.1	0	0.77	0.852
IRAK3	TNFAIP3	9606.ENSP00000261233	9606.ENSP00000481570	0	0	0	0	0.127	0.066	0	0.433	0.497
ITGB5	JUN	9606.ENSP00000296181	9606.ENSP00000360266	0	0	0	0	0	0	0	0.472	0.472
ITGB5	TNXB	9606.ENSP00000296181	9606.ENSP00000407685	0	0	0	0	0.055	0	0.65	0.069	0.665
ITGB5	LAMC3	9606.ENSP00000296181	9606.ENSP00000354360	0	0	0	0	0	0.047	0.65	0.173	0.7
ITGB5	LAMB3	9606.ENSP00000296181	9606.ENSP00000375778	0	0	0	0	0.086	0.046	0.65	0.347	0.774
ITGB5	TLN2	9606.ENSP00000296181	9606.ENSP00000453508	0	0	0	0	0.092	0.338	0.65	0.392	0.855
ITGB5	SRC	9606.ENSP00000296181	9606.ENSP00000362680	0	0	0	0	0.069	0.065	0.9	0.372	0.938
JUN	SNAI2	9606.ENSP00000360266	9606.ENSP00000020945	0	0	0	0	0.095	0	0.5	0.544	0.775
JUN	TLR2	9606.ENSP00000360266	9606.ENSP00000260010	0	0	0	0	0	0	0	0.611	0.611
JUN	KLF10	9606.ENSP00000360266	9606.ENSP00000285407	0	0	0	0	0.248	0.091	0	0.333	0.504
JUN	PDE11A	9606.ENSP00000360266	9606.ENSP00000286063	0	0	0	0	0	0	0	0.412	0.412
JUN	PGR	9606.ENSP00000360266	9606.ENSP00000325120	0	0	0	0	0	0.057	0	0.658	0.664
JUN	NFKBIZ	9606.ENSP00000360266	9606.ENSP00000325663	0	0	0	0	0.26	0	0	0.389	0.529
JUN	VIM	9606.ENSP00000360266	9606.ENSP00000446007	0	0	0	0	0.067	0.131	0	0.332	0.411
JUN	POMC	9606.ENSP00000360266	9606.ENSP00000384092	0	0	0	0	0	0	0	0.418	0.418
JUN	TNFAIP3	9606.ENSP00000360266	9606.ENSP00000481570	0	0	0	0	0.256	0	0	0.424	0.553
JUN	KLF6	9606.ENSP00000360266	9606.ENSP00000419923	0	0	0	0	0.42	0.091	0	0.69	0.822
JUN	SRC	9606.ENSP00000360266	9606.ENSP00000362680	0	0	0	0	0.062	0.085	0.9	0.737	0.974
KCNN4	TLR2	9606.ENSP00000496939	9606.ENSP00000260010	0	0	0	0	0.067	0	0	0.55	0.562
KCNN4	SRC	9606.ENSP00000496939	9606.ENSP00000362680	0	0	0	0	0.072	0	0	0.404	0.423
KCTD12	NCALD	9606.ENSP00000366694	9606.ENSP00000379256	0	0	0	0	0.074	0	0	0.411	0.432
KIAA1549	SRC	9606.ENSP00000416040	9606.ENSP00000362680	0	0	0	0	0	0.092	0.5	0.094	0.553
KLF6	NFKBIZ	9606.ENSP00000419923	9606.ENSP00000325663	0	0	0	0	0.253	0.091	0	0.479	0.615
LAMB3	LAMC3	9606.ENSP00000375778	9606.ENSP00000354360	0	0	0	0.601	0	0.439	0.4	0.282	0.737
LGALS7	LGALS7B	9606.ENSP00000367891	9606.ENSP00000313571	0	0	0.048	0.985	0.138	0.9	0	0.853	0.986
LRRC4	PTPRS	9606.ENSP00000249363	9606.ENSP00000467537	0	0	0	0	0	0.113	0	0.614	0.643
MAL	SRC	9606.ENSP00000310880	9606.ENSP00000362680	0	0	0	0	0.045	0.292	0	0.31	0.493
MAP7	ZNF114	9606.ENSP00000482335	9606.ENSP00000469998	0	0	0	0	0.055	0.561	0	0	0.567
MCF2	SRC	9606.ENSP00000430276	9606.ENSP00000362680	0	0	0	0	0	0.084	0	0.671	0.685
MCF2	RGS6	9606.ENSP00000430276	9606.ENSP00000451030	0	0	0	0	0.094	0.045	0	0.67	0.689
MME	PGR	9606.ENSP00000418525	9606.ENSP00000325120	0	0	0	0	0.052	0	0	0.605	0.609
MME	PBX1	9606.ENSP00000418525	9606.ENSP00000405890	0	0	0	0	0	0	0	0.4	0.4
MME	PROM1	9606.ENSP00000418525	9606.ENSP00000426809	0	0	0	0	0.055	0	0	0.447	0.455
NFKBIZ	TLR2	9606.ENSP00000325663	9606.ENSP00000260010	0	0	0	0	0.126	0.093	0	0.316	0.411
NFKBIZ	TNFAIP3	9606.ENSP00000325663	9606.ENSP00000481570	0	0	0	0	0.515	0.049	0	0.577	0.788
NLRP2	SLA	9606.ENSP00000445135	9606.ENSP00000394049	0	0	0	0	0.086	0	0	0.846	0.853
PDE11A	POMC	9606.ENSP00000286063	9606.ENSP00000384092	0	0	0	0	0.057	0	0	0.471	0.479
PGR	SNAI2	9606.ENSP00000325120	9606.ENSP00000020945	0	0	0	0	0.067	0.045	0	0.464	0.48
PGR	VIM	9606.ENSP00000325120	9606.ENSP00000446007	0	0	0	0	0.057	0.05	0	0.437	0.451
PGR	PTGER3	9606.ENSP00000325120	9606.ENSP00000349003	0	0	0	0	0.187	0	0	0.417	0.505
PGR	SRC	9606.ENSP00000325120	9606.ENSP00000362680	0	0	0	0	0	0.629	0	0.837	0.937
POMC	SRC	9606.ENSP00000384092	9606.ENSP00000362680	0	0	0	0	0	0	0.5	0.348	0.66
PROM1	SNAI2	9606.ENSP00000426809	9606.ENSP00000020945	0	0	0	0	0.054	0	0	0.621	0.626
PROM1	SRC	9606.ENSP00000426809	9606.ENSP00000362680	0	0	0	0	0	0.292	0	0.463	0.603
PROM1	VIM	9606.ENSP00000426809	9606.ENSP00000446007	0	0	0	0	0	0	0	0.478	0.478
PTGER3	PTGES	9606.ENSP00000349003	9606.ENSP00000342385	0	0	0	0	0	0	0	0.749	0.749
PTGER3	SRC	9606.ENSP00000349003	9606.ENSP00000362680	0	0	0	0	0	0	0.5	0.323	0.647
PTPRS	SRC	9606.ENSP00000467537	9606.ENSP00000362680	0	0	0	0	0.055	0.097	0	0.359	0.405
RGS6	SPTBN2	9606.ENSP00000451030	9606.ENSP00000432568	0	0	0	0	0.054	0.053	0	0.423	0.438
SFRP2	SNAI2	9606.ENSP00000274063	9606.ENSP00000020945	0	0	0	0	0.069	0	0	0.475	0.491
SH3TC2	SRC	9606.ENSP00000423660	9606.ENSP00000362680	0	0	0	0	0.042	0	0	0.442	0.442
SHE	TDRD10	9606.ENSP00000307369	9606.ENSP00000357465	0	0	0	0	0.506	0	0	0.305	0.641
SLA	TLR2	9606.ENSP00000394049	9606.ENSP00000260010	0	0	0	0	0.337	0.1	0	0.143	0.444
SNAI2	SRC	9606.ENSP00000020945	9606.ENSP00000362680	0	0	0	0	0	0	0	0.574	0.574
SNAI2	VIM	9606.ENSP00000020945	9606.ENSP00000446007	0	0	0	0	0.079	0	0	0.881	0.885
SPTBN2	SRC	9606.ENSP00000432568	9606.ENSP00000362680	0	0	0	0	0.058	0	0.4	0.148	0.477
SRC	TLR2	9606.ENSP00000362680	9606.ENSP00000260010	0	0	0	0	0.099	0.1	0	0.657	0.697
SRC	UBE2C	9606.ENSP00000362680	9606.ENSP00000348838	0	0	0	0	0.104	0.088	0	0.343	0.417
SRC	TLN2	9606.ENSP00000362680	9606.ENSP00000453508	0	0	0	0	0.042	0	0.9	0.994	0.999
TLN2	TTN	9606.ENSP00000453508	9606.ENSP00000467141	0	0	0	0	0	0	0	0.464	0.464
TLR2	TNFAIP3	9606.ENSP00000260010	9606.ENSP00000481570	0	0	0	0	0.148	0	0	0.447	0.509
TTN	XIRP1	9606.ENSP00000467141	9606.ENSP00000343140	0	0	0	0	0.226	0	0	0.544	0.632
TTN	VIM	9606.ENSP00000467141	9606.ENSP00000446007	0	0	0	0	0.078	0.128	0.8	0.166	0.848

### Sheet: Up_MCODE
MCODE App Results
Parameters:
Network Scoring:
Include Loops: false Degree Cutoff: 2
Cluster Finding:
Node Score Cutoff: 0.2 Haircut: true Fluff: false K-Core: 2 Max. Depth from Seed: 100
Cluster	Score (Density*#Nodes)	Nodes	Edges	Node IDs
1	4	5	8	VIM, SNAI2, JUN, PGR, ERBB4
2	2.8	6	7	SRC, NFKBIZ, EPAS1, TNFAIP3, TLR2, PROM1

### Sheet: Up_hubgenes
node_name	MCC	DMNC	MNC	Degree	EPC	BottleNeck	EcCentricity	Closeness	Radiality	Betweenness	Stress	ClusteringCoefficient
SRC	123	0.19218	21	32	33.485	76	0.15556	51.5333	5.69006	3369.51	6508	0.06855
JUN	98	0.2704	15	17	33.077	15	0.15556	42.6167	5.43421	917.87	2220	0.19853
CXCL8	129	0.31046	15	16	32.869	11	0.15556	41.8667	5.41374	609.65	1756	0.25833
TLR2	53	0.358	9	10	30.691	5	0.12963	37.4833	5.22953	464.344	1082	0.33333
SNAI2	64	0.51223	7	9	30.353	5	0.15556	37.95	5.3114	496.814	1176	0.38889
GNG2	16	0.25611	7	9	28.003	3	0.12963	35.65	5.11696	329.454	982	0.19444
PGR	23	0.32929	7	8	29.784	3	0.15556	37.0333	5.27047	195.864	698	0.32143
PROM1	28	0.45378	5	7	29.312	4	0.19444	36.6667	5.29094	614.891	1542	0.33333
EPAS1	55	0.52304	6	7	29.584	6	0.19444	36.4167	5.27047	413.481	1050	0.52381
VIM	11	0.37893	4	7	26.396	5	0.15556	32.2667	4.94298	388.789	1282	0.19048
TNFAIP3	37	0.47549	6	7	28.961	3	0.12963	32.5167	4.95322	171.076	454	0.47619
CCR7	17	0.33284	6	7	27.984	3	0.12963	35.15	5.13743	377.959	924	0.33333
ITGB5	7	0.30898	3	6	22.453	4	0.12963	34.9833	5.15789	426.7	664	0.2
POMC	20	0.38039	6	6	28.009	2	0.12963	34.8167	5.13743	55.9856	180	0.53333
NFKBIZ	30	0.51861	5	5	27.347	1	0.12963	31.1	4.90205	4.16667	14	0.8
ERBB4	9	0.37893	4	5	24.494	2	0.12963	34.2333	5.12719	188.852	410	0.4
PTGER3	5	0.30898	3	4	23.313	2	0.12963	32.7333	5.04532	46.6403	150	0.33333
DLG3	4	0.30779	2	4	18.108	4	0.12963	32.4833	5.02485	425.367	756	0.16667
TLN2	5	0.30898	3	4	20.311	3	0.12963	32.8167	5.05556	106.137	244	0.33333
KLF6	12	0.47366	4	4	24.796	1	0.15556	30.2333	4.89181	3.33333	12	0.83333
MME	4	0	1	4	22.018	2	0.15556	28.6167	4.77924	71.4762	210	0
FBN1	4	0	1	4	14.255	3	0.12963	27.3333	4.63596	187.795	402	0
ALDH1A2	4	0	1	4	10.199	4	0.12963	22.8167	4.05263	446	1118	0
ADRA2A	6	0.2842	4	4	21.535	1	0.12963	32.5667	5.03509	62.6018	194	0.5
TTN	4	0	1	4	15.599	2	0.12963	27.3333	4.62573	165.667	356	0
RGS6	3	0	1	3	15.808	1	0.11111	25.1095	4.39035	6.33333	14	0
NCALD	3	0	1	3	10.314	1	0.11111	24.4429	4.33918	21.1667	30	0
DLC1	3	0.30779	2	3	15.064	2	0.12963	31.3167	4.97368	150	232	0.33333
IRAK3	6	0.46346	3	3	22.243	1	0.12963	28.1333	4.71784	0	0	1
CR2	3	0.30779	2	3	20.02	1	0.15556	27.3833	4.6769	29.5857	90	0.33333
C5	6	0.46346	3	3	22.962	1	0.12963	31.9833	5.01462	0	0	1
PBX1	3	0	1	3	16.873	5	0.15556	27.05	4.65643	319.786	846	0
GLI2	3	0	1	3	11.46	2	0.15556	26.6833	4.63596	392	862	0
FOSL2	3	0.30779	2	3	19.885	1	0.12963	28.4167	4.7383	7.13333	20	0.33333
ABLIM1	3	0	1	3	17.445	1	0.12963	31.8167	5.01462	94.2143	274	0
SPTBN2	2	0	1	2	14.403	1	0.12963	30.5667	4.94298	32.4951	156	0
SLA	2	0	1	2	11.346	2	0.11111	25.3095	4.48246	150	274	0
MCF2	2	0	1	2	14.289	2	0.12963	30.5667	4.94298	32.4951	156	0
PTPRS	2	0	1	2	11.65	2	0.12963	30.5667	4.94298	150	222	0
KCNN4	2	0.30779	2	2	17.809	1	0.12963	31.4	5.00439	0	0	1
PDE11A	2	0.30779	2	2	16.927	1	0.12963	27.75	4.72807	0	0	1
LAMB3	2	0.30779	2	2	9.565	1	0.11111	24.2262	4.40058	0	0	1
LAMC3	2	0.30779	2	2	9.398	1	0.11111	24.2262	4.40058	0	0	1
KCTD12	2	0	1	2	11.96	1	0.11111	24.9929	4.42105	16.8	38	0
TNXB	2	0	1	2	11.072	1	0.11111	25.1429	4.47222	17	22	0
EPN3	2	0	1	2	7.963	1	0.11111	23.1095	4.25731	3	4	0
DNM1	2	0	1	2	13.53	2	0.12963	30.7333	4.95322	135.833	212	0
GRIA3	2	0	1	2	6.472	2	0.11111	23.2762	4.27778	150	258	0
UBE2C	2	0.30779	2	2	17.912	1	0.12963	31.3167	4.99415	0	0	1
PTGES	2	0	1	2	15.79	1	0.12963	27.2167	4.6769	2.40476	12	0
CNN1	2	0	1	2	12.561	1	0.12963	23.4	4.23684	9.33333	20	0
CACNB3	2	0.30779	2	2	18.006	1	0.12963	30.9	4.96345	0	0	1
HSD17B6	2	0	1	2	4.073	2	0.11111	17.8952	3.30556	150	374	0
PRKCH	2	0.30779	2	2	14.909	1	0.11111	24.6595	4.40058	0	0	1
LAMP3	2	0	1	2	10.055	2	0.11111	24.3762	4.39035	150	328	0
XIRP1	1	0	1	1	5.627	1	0.11111	19.9095	3.85819	0	0	0
TDRD10	1	0	1	1	1.341	1	0.0202	1	0.06061	0	0	0
SHE	1	0	1	1	1.341	1	0.0202	1	0.06061	0	0	0
SH3TC2	1	0	1	1	11.424	1	0.12963	29.9	4.92251	0	0	0
SFRP2	1	0	1	1	11.166	1	0.12963	25	4.54386	0	0	0
NLRP2	1	0	1	1	4.428	1	0.09722	18.9941	3.71491	0	0	0
ZNF114	1	0	1	1	1.315	1	0.0202	1	0.06061	0	0	0
MAP7	1	0	1	1	1.315	1	0.0202	1	0.06061	0	0	0
MAL	1	0	1	1	11.189	1	0.12963	29.9	4.92251	0	0	0
LRRC4	1	0	1	1	4.313	1	0.11111	21.8095	4.17544	0	0	0
LGALS7B	1	0	1	1	1.303	1	0.0202	1	0.06061	0	0	0
LGALS7	1	0	1	1	1.303	1	0.0202	1	0.06061	0	0	0
KIAA1549	1	0	1	1	11.802	1	0.12963	29.9	4.92251	0	0	0
KLF10	1	0	1	1	11.879	1	0.12963	26.6667	4.66667	0	0	0
XAF1	1	0	1	1	1.331	1	0.0202	1	0.06061	0	0	0
IFI27	1	0	1	1	1.331	1	0.0202	1	0.06061	0	0	0
HPSE	1	0	1	1	11.178	1	0.12963	29.9	4.92251	0	0	0
RASIP1	1	0	1	1	1.319	1	0.0202	1	0.06061	0	0	0
HEG1	1	0	1	1	1.319	1	0.0202	1	0.06061	0	0	0
HEBP1	1	0	1	1	11.888	1	0.12963	29.9	4.92251	0	0	0
TSPAN7	1	0	1	1	2.776	1	0.09722	17.8607	3.51023	0	0	0
ZNF521	1	0	1	1	4.872	1	0.12963	19.7	3.86842	0	0	0
FMNL2	1	0	1	1	11.454	1	0.12963	29.9	4.92251	0	0	0
ERG	1	0	1	1	11.515	1	0.12963	26.6667	4.66667	0	0	0
EPPK1	1	0	1	1	9.277	1	0.12963	22.2333	4.17544	0	0	0
KATNAL2	1	0	1	1	1.315	1	0.0202	1	0.06061	0	0	0
EFR3B	1	0	1	1	1.315	1	0.0202	1	0.06061	0	0	0
MTUS1	1	0	1	1	5.089	1	0.11111	22.1095	4.20614	0	0	0
DBNDD1	1	0	1	1	1.312	1	0.0202	1	0.06061	0	0	0
CPNE7	1	0	1	1	1.312	1	0.0202	1	0.06061	0	0	0
COL15A1	1	0	1	1	5.98	1	0.11111	19.9262	3.86842	0	0	0
FRMD1	1	0	1	1	1.324	1	0.0202	1	0.06061	0	0	0
CMTM8	1	0	1	1	1.324	1	0.0202	1	0.06061	0	0	0
ATP8B1	1	0	1	1	1.333	1	0.0202	1	0.06061	0	0	0
ATP8A2	1	0	1	1	1.333	1	0.0202	1	0.06061	0	0	0
GAMT	1	0	1	1	1.313	1	0.0202	1	0.06061	0	0	0
ASB9	1	0	1	1	1.313	1	0.0202	1	0.06061	0	0	0
ARPP21	1	0	1	1	8.594	1	0.11111	23.4262	4.35965	0	0	0
PRDM8	1	0	1	1	1.334	1	0.0202	1	0.06061	0	0	0
ANTXR2	1	0	1	1	1.334	1	0.0202	1	0.06061	0	0	0
CYP26B1	1	0	1	1	3.937	1	0.11111	17.2286	3.28509	0	0	0
AKR1C1	1	0	1	1	2.231	1	0.09722	14.4036	2.53801	0	0	0
AFF3	1	0	1	1	11.548	1	0.11111	22.3595	4.18567	0	0	0
ABCA3	1	0	1	1	4.113	1	0.09722	18.4774	3.62281	0	0	0

### Sheet: Down_PPI
#node1	node2	node1_string_id	node2_string_id	neighborhood_on_chromosome	gene_fusion	phylogenetic_cooccurrence	homology	coexpression	experimentally_determined_interaction	database_annotated	automated_textmining	combined_score
ANXA1	MFGE8	9606.ENSP00000366109	9606.ENSP00000268150	0	0	0	0	0.106	0	0	0.57	0.599
ANXA1	UCHL1	9606.ENSP00000366109	9606.ENSP00000284440	0	0	0	0	0.042	0.049	0	0.48	0.484
ANXA1	CLU	9606.ENSP00000366109	9606.ENSP00000315130	0	0	0	0	0.096	0	0	0.38	0.415
ANXA1	LCP1	9606.ENSP00000366109	9606.ENSP00000381581	0	0	0	0	0.111	0.045	0	0.383	0.431
AQP3	GJA1	9606.ENSP00000297991	9606.ENSP00000282561	0	0	0	0	0.059	0	0	0.464	0.475
ARHGDIB	PSMB8	9606.ENSP00000228945	9606.ENSP00000364016	0	0	0	0	0.447	0	0	0.065	0.46
ARHGDIB	VAV1	9606.ENSP00000228945	9606.ENSP00000472929	0	0	0	0	0.177	0.292	0	0.236	0.516
ARHGDIB	GMFG	9606.ENSP00000228945	9606.ENSP00000472249	0	0	0	0	0.443	0	0	0.267	0.575
ARHGDIB	LCP1	9606.ENSP00000228945	9606.ENSP00000381581	0	0	0	0	0.449	0	0	0.357	0.63
ATXN1	ZNF607	9606.ENSP00000244769	9606.ENSP00000347338	0	0	0	0	0	0.049	0	0.485	0.489
BCL2L15	PTPN22	9606.ENSP00000376992	9606.ENSP00000352833	0	0.174	0	0	0.075	0	0	0.371	0.478
BTN2A2	MFGE8	9606.ENSP00000349143	9606.ENSP00000268150	0	0	0	0	0.065	0.078	0	0.782	0.795
CALB2	UCHL1	9606.ENSP00000307508	9606.ENSP00000284440	0	0	0	0	0.111	0	0	0.402	0.446
CALB2	SHOX2	9606.ENSP00000307508	9606.ENSP00000374240	0	0	0	0	0	0.1	0	0.38	0.418
CALB2	DLG4	9606.ENSP00000307508	9606.ENSP00000497806	0	0	0	0	0.084	0.106	0	0.407	0.471
CALB2	CLU	9606.ENSP00000307508	9606.ENSP00000315130	0	0	0	0	0.103	0	0	0.482	0.515
CALB2	POU4F1	9606.ENSP00000307508	9606.ENSP00000366413	0	0	0	0	0	0	0	0.592	0.592
CALB2	WT1	9606.ENSP00000307508	9606.ENSP00000368370	0	0	0	0	0.047	0.095	0	0.791	0.804
CCND2	LEF1	9606.ENSP00000261254	9606.ENSP00000265165	0	0	0	0	0.103	0	0	0.414	0.452
CD37	SPI1	9606.ENSP00000325708	9606.ENSP00000227163	0	0	0	0	0.337	0	0	0.169	0.425
CD37	CD52	9606.ENSP00000325708	9606.ENSP00000363330	0	0	0	0	0.349	0	0	0.523	0.677
CD37	SYK	9606.ENSP00000325708	9606.ENSP00000364898	0	0	0	0	0.19	0.298	0	0.565	0.731
CD52	IL2RB	9606.ENSP00000363330	9606.ENSP00000216223	0	0	0	0	0.208	0	0	0.273	0.4
CD52	CD69	9606.ENSP00000363330	9606.ENSP00000228434	0	0	0	0	0.402	0	0	0.325	0.579
CD52	CTSS	9606.ENSP00000363330	9606.ENSP00000357981	0	0	0	0	0.404	0	0	0.158	0.477
CD52	IL2RG	9606.ENSP00000363330	9606.ENSP00000363318	0	0	0	0	0.377	0	0	0.271	0.527
CD52	GMFG	9606.ENSP00000363330	9606.ENSP00000472249	0	0	0	0	0.515	0	0	0	0.515
CD69	IL2RB	9606.ENSP00000228434	9606.ENSP00000216223	0	0	0	0	0.2	0	0	0.679	0.732
CD69	ULBP1	9606.ENSP00000228434	9606.ENSP00000229708	0	0	0	0	0	0.071	0	0.398	0.417
CD69	PTPN22	9606.ENSP00000228434	9606.ENSP00000352833	0	0	0	0	0.242	0.071	0	0.325	0.483
CD69	UCHL1	9606.ENSP00000228434	9606.ENSP00000284440	0	0	0	0	0	0	0	0.5	0.5
CD69	RUNX3	9606.ENSP00000228434	9606.ENSP00000382800	0	0	0	0	0.166	0	0	0.434	0.508
CD69	VAV1	9606.ENSP00000228434	9606.ENSP00000472929	0	0	0	0	0.111	0	0	0.572	0.603
CD69	IL2RG	9606.ENSP00000228434	9606.ENSP00000363318	0	0	0	0	0.307	0	0	0.495	0.636
CD69	SYK	9606.ENSP00000228434	9606.ENSP00000364898	0	0	0	0	0.099	0.045	0	0.634	0.658
CD69	FAS	9606.ENSP00000228434	9606.ENSP00000498466	0	0	0.203	0	0.134	0	0	0.693	0.769
CEBPA	SPI1	9606.ENSP00000427514	9606.ENSP00000227163	0	0	0	0	0.207	0.516	0.5	0.957	0.99
CEBPA	LEF1	9606.ENSP00000427514	9606.ENSP00000265165	0	0	0	0	0	0.107	0.5	0.716	0.862
CEBPA	MLXIPL	9606.ENSP00000427514	9606.ENSP00000320886	0	0	0	0	0.081	0.061	0	0.441	0.475
CEBPA	RUNX2	9606.ENSP00000427514	9606.ENSP00000360493	0	0	0	0	0	0.091	0	0.755	0.767
CEBPA	WT1	9606.ENSP00000427514	9606.ENSP00000368370	0	0	0	0	0	0.091	0	0.668	0.685
CEBPA	RUNX3	9606.ENSP00000427514	9606.ENSP00000382800	0	0	0	0	0.044	0.091	0	0.402	0.435
CLU	MFGE8	9606.ENSP00000315130	9606.ENSP00000268150	0	0	0	0	0.052	0	0	0.572	0.576
CLU	LRRK2	9606.ENSP00000315130	9606.ENSP00000298910	0	0	0	0	0.057	0.292	0	0.199	0.419
CLU	FAS	9606.ENSP00000315130	9606.ENSP00000498466	0	0	0	0	0.056	0	0	0.395	0.404
CLU	DLG4	9606.ENSP00000315130	9606.ENSP00000497806	0	0	0	0	0.08	0.091	0	0.492	0.538
CLU	GPX3	9606.ENSP00000315130	9606.ENSP00000373477	0	0	0	0	0.103	0	0	0.57	0.597
CRYBG1	KRT18	9606.ENSP00000358062	9606.ENSP00000373489	0	0	0	0	0	0.48	0	0.041	0.48
CTSS	SPI1	9606.ENSP00000357981	9606.ENSP00000227163	0	0	0	0	0.31	0	0	0.29	0.489
CTSS	GABARAPL1	9606.ENSP00000357981	9606.ENSP00000411256	0	0	0	0	0.073	0	0	0.395	0.416
CTSS	SYK	9606.ENSP00000357981	9606.ENSP00000364898	0	0	0	0	0.238	0	0	0.281	0.429
CTSS	PSMB8	9606.ENSP00000357981	9606.ENSP00000364016	0	0	0	0	0.209	0	0	0.327	0.445
DEF6	VAV1	9606.ENSP00000319831	9606.ENSP00000472929	0	0	0	0	0.243	0	0	0.254	0.411
DLG4	STXBP1	9606.ENSP00000497806	9606.ENSP00000362399	0	0	0	0	0.149	0.09	0	0.352	0.454
DLG4	KCNAB2	9606.ENSP00000497806	9606.ENSP00000367323	0	0	0	0	0.128	0.106	0	0.566	0.632
DLG4	GUCY1B1	9606.ENSP00000497806	9606.ENSP00000426786	0	0	0	0	0.08	0.095	0	0.424	0.478
DOCK2	SPI1	9606.ENSP00000429283	9606.ENSP00000227163	0	0	0	0	0.329	0	0	0.148	0.404
DOCK2	NCKAP1L	9606.ENSP00000429283	9606.ENSP00000293373	0	0	0	0	0.477	0	0	0.512	0.734
DOCK2	SYK	9606.ENSP00000429283	9606.ENSP00000364898	0	0	0	0	0.183	0.063	0	0.289	0.408
DOCK2	LCP1	9606.ENSP00000429283	9606.ENSP00000381581	0	0	0	0	0.437	0	0	0.095	0.469
DOCK2	VAV1	9606.ENSP00000429283	9606.ENSP00000472929	0	0	0	0	0.265	0.292	0	0.555	0.748
DOCK5	VAV1	9606.ENSP00000276440	9606.ENSP00000472929	0	0	0	0	0.138	0	0	0.401	0.463
DOCK5	RUNX2	9606.ENSP00000276440	9606.ENSP00000360493	0	0	0	0	0.076	0	0	0.54	0.557
DOK2	VAV1	9606.ENSP00000276420	9606.ENSP00000472929	0	0	0	0	0.192	0	0	0.313	0.421
DOK2	IL2RG	9606.ENSP00000276420	9606.ENSP00000363318	0	0	0	0	0.184	0	0	0.398	0.488
FAS	IL2RB	9606.ENSP00000498466	9606.ENSP00000216223	0	0	0	0	0.057	0	0	0.46	0.469
FAS	SYK	9606.ENSP00000498466	9606.ENSP00000364898	0	0	0	0	0.103	0.058	0	0.507	0.547
FAS	TNFRSF1B	9606.ENSP00000498466	9606.ENSP00000365435	0	0	0	0	0.121	0	0	0.644	0.673
FAS	HIPK2	9606.ENSP00000498466	9606.ENSP00000385571	0	0	0	0	0	0.049	0	0.453	0.457
GALK1	PHGDH	9606.ENSP00000225614	9606.ENSP00000493382	0	0	0	0	0.049	0	0	0.411	0.416
GJA1	PRSS57	9606.ENSP00000282561	9606.ENSP00000482358	0	0	0	0	0.055	0	0	0.393	0.401
GJA1	RUNX2	9606.ENSP00000282561	9606.ENSP00000360493	0	0	0	0	0	0	0	0.419	0.418
GJA1	ITPR3	9606.ENSP00000282561	9606.ENSP00000363435	0	0	0	0	0	0.08	0	0.545	0.563
GMFG	NCKAP1L	9606.ENSP00000472249	9606.ENSP00000293373	0	0	0	0	0.35	0	0	0.159	0.43
GMFG	LCP1	9606.ENSP00000472249	9606.ENSP00000381581	0	0	0	0	0.328	0	0	0.199	0.439
GPX3	SELENOP	9606.ENSP00000373477	9606.ENSP00000425915	0	0	0	0	0.1	0	0	0.892	0.898
GUCY1B1	PDE1B	9606.ENSP00000426786	9606.ENSP00000243052	0	0	0	0	0.085	0	0.65	0.264	0.743
HEY2	RUNX2	9606.ENSP00000357348	9606.ENSP00000360493	0	0	0	0	0	0	0.5	0.294	0.632
HIP1R	LRRK2	9606.ENSP00000253083	9606.ENSP00000298910	0	0	0	0	0	0	0	0.403	0.403
IL2RB	TNFRSF1B	9606.ENSP00000216223	9606.ENSP00000365435	0	0	0	0	0.18	0	0	0.359	0.451
IL2RB	RUNX3	9606.ENSP00000216223	9606.ENSP00000382800	0	0	0	0	0.305	0	0	0.327	0.512
IL2RB	PTPN22	9606.ENSP00000216223	9606.ENSP00000352833	0	0	0	0	0.26	0	0	0.376	0.518
IL2RB	SYK	9606.ENSP00000216223	9606.ENSP00000364898	0	0	0	0	0.161	0	0.5	0.243	0.655
IL2RB	IL2RG	9606.ENSP00000216223	9606.ENSP00000363318	0	0	0.275	0	0.266	0.96	0.9	0.998	0.999
IL2RG	SPI1	9606.ENSP00000363318	9606.ENSP00000227163	0	0	0	0	0.301	0	0	0.183	0.404
IL2RG	IL9R	9606.ENSP00000363318	9606.ENSP00000244174	0	0	0	0	0.107	0	0.8	0.766	0.954
IL2RG	LRMP	9606.ENSP00000363318	9606.ENSP00000346442	0	0	0	0	0.233	0	0.098	0.337	0.501
IL2RG	VAV1	9606.ENSP00000363318	9606.ENSP00000472929	0	0	0	0	0.235	0	0	0.446	0.558
IL2RG	SYK	9606.ENSP00000363318	9606.ENSP00000364898	0	0	0	0	0.161	0	0.5	0.276	0.67
ITGBL1	RUNX2	9606.ENSP00000365351	9606.ENSP00000360493	0	0	0	0	0.114	0	0.75	0.245	0.818
ITPR3	PTPN22	9606.ENSP00000363435	9606.ENSP00000352833	0	0	0	0	0.042	0	0	0.438	0.438
ITPR3	STXBP1	9606.ENSP00000363435	9606.ENSP00000362399	0	0	0	0	0.042	0	0.5	0.041	0.5
ITPR3	VAV1	9606.ENSP00000363435	9606.ENSP00000472929	0	0	0	0	0.044	0	0.5	0.209	0.589
ITPR3	SYK	9606.ENSP00000363435	9606.ENSP00000364898	0	0	0	0	0.042	0	0.5	0.29	0.63
KRT18	PNPLA3	9606.ENSP00000373489	9606.ENSP00000216180	0	0	0	0	0.056	0	0	0.419	0.428
KRT18	RRAS2	9606.ENSP00000373489	9606.ENSP00000256196	0	0	0	0	0.074	0.096	0	0.359	0.416
KRT18	TNFRSF1B	9606.ENSP00000373489	9606.ENSP00000365435	0	0	0	0	0	0.292	0	0.921	0.941
KRT18	WT1	9606.ENSP00000373489	9606.ENSP00000368370	0	0	0	0	0	0.095	0	0.609	0.631
LCP1	SPI1	9606.ENSP00000381581	9606.ENSP00000227163	0	0	0	0	0.34	0	0	0.489	0.649
LCP1	NCKAP1L	9606.ENSP00000381581	9606.ENSP00000293373	0	0	0	0	0.388	0	0	0.2	0.49
LEF1	SPI1	9606.ENSP00000265165	9606.ENSP00000227163	0	0	0	0	0	0	0.5	0.377	0.675
LEF1	ZNF253	9606.ENSP00000265165	9606.ENSP00000468720	0	0	0	0	0.055	0.093	0	0.365	0.409
LEF1	WT1	9606.ENSP00000265165	9606.ENSP00000368370	0	0	0	0	0.044	0.091	0	0.505	0.532
LEF1	TEAD3	9606.ENSP00000265165	9606.ENSP00000345772	0	0	0	0	0	0.071	0.8	0.092	0.816
LEF1	RUNX3	9606.ENSP00000265165	9606.ENSP00000382800	0	0	0	0	0.097	0	0.7	0.439	0.834
LEF1	RUNX2	9606.ENSP00000265165	9606.ENSP00000360493	0	0	0	0	0.122	0	0	0.823	0.838
LRMP	SYNE2	9606.ENSP00000346442	9606.ENSP00000350719	0	0	0	0	0.054	0.063	0	0.475	0.494
LRRK2	UCHL1	9606.ENSP00000298910	9606.ENSP00000284440	0	0	0	0	0	0.306	0	0.784	0.844
LRRK2	MAP2K6	9606.ENSP00000298910	9606.ENSP00000468348	0	0	0	0.605	0.059	0.51	0	0.408	0.703
MLXIPL	PNPLA3	9606.ENSP00000320886	9606.ENSP00000216180	0	0	0	0	0.098	0.292	0	0.598	0.721
NCKAP1L	SYK	9606.ENSP00000293373	9606.ENSP00000364898	0	0	0	0	0.201	0.092	0.5	0.152	0.651
NCKAP1L	VAV1	9606.ENSP00000293373	9606.ENSP00000472929	0	0	0	0	0.58	0	0.5	0.241	0.826
NRM	SYNE2	9606.ENSP00000259953	9606.ENSP00000350719	0	0	0	0	0.042	0.166	0	0.328	0.416
P2RX1	SPI1	9606.ENSP00000225538	9606.ENSP00000227163	0	0	0	0	0.418	0	0	0	0.418
POU4F1	WT1	9606.ENSP00000366413	9606.ENSP00000368370	0	0	0	0	0.062	0.045	0	0.406	0.421
PSMB8	RUNX2	9606.ENSP00000364016	9606.ENSP00000360493	0	0	0	0	0.103	0	0.4	0.053	0.445
PSMB8	RUNX3	9606.ENSP00000364016	9606.ENSP00000382800	0	0	0	0	0.119	0	0.4	0.081	0.471
PSMB8	TNFRSF1B	9606.ENSP00000364016	9606.ENSP00000365435	0	0	0	0	0.147	0	0.4	0.144	0.524
PTPN22	SYK	9606.ENSP00000352833	9606.ENSP00000364898	0	0	0	0	0.168	0.097	0	0.371	0.486
PTPN22	VAV1	9606.ENSP00000352833	9606.ENSP00000472929	0	0	0	0	0.129	0.292	0	0.575	0.715
RASAL1	RRAS2	9606.ENSP00000450244	9606.ENSP00000256196	0	0	0	0	0	0.084	0.65	0.154	0.705
RGL2	RRAS2	9606.ENSP00000420211	9606.ENSP00000256196	0	0	0	0	0.055	0.235	0.9	0.279	0.94
RUNX2	SPI1	9606.ENSP00000360493	9606.ENSP00000227163	0	0	0	0	0.065	0	0	0.624	0.634
RUNX2	SHOX2	9606.ENSP00000360493	9606.ENSP00000374240	0	0	0	0	0.097	0	0	0.56	0.585
RUNX2	SYK	9606.ENSP00000360493	9606.ENSP00000364898	0	0	0	0	0.076	0	0	0.694	0.706
RUNX2	RUNX3	9606.ENSP00000360493	9606.ENSP00000382800	0	0	0	0.947	0.048	0.61	0	0.836	0.933
RUNX3	SPI1	9606.ENSP00000382800	9606.ENSP00000227163	0	0	0	0	0.147	0	0	0.501	0.556
RUNX3	TEAD3	9606.ENSP00000382800	9606.ENSP00000345772	0	0	0	0	0	0	0.5	0.13	0.546
SALL2	SHOX2	9606.ENSP00000483562	9606.ENSP00000374240	0	0	0	0	0	0	0	0.534	0.534
SPI1	SYK	9606.ENSP00000227163	9606.ENSP00000364898	0	0	0	0	0.275	0	0	0.367	0.521
SPI1	VAV1	9606.ENSP00000227163	9606.ENSP00000472929	0	0	0	0	0.247	0.292	0	0.322	0.607
SYK	TNFRSF1B	9606.ENSP00000364898	9606.ENSP00000365435	0	0	0	0	0.148	0	0	0.364	0.435
SYK	VAV1	9606.ENSP00000364898	9606.ENSP00000472929	0	0	0	0	0.199	0.971	0.9	0.998	0.999
ZNF253	ZNF254	9606.ENSP00000468720	9606.ENSP00000349494	0	0	0.056	0.968	0.404	0	0	0.071	0.432

### Sheet: Down_MCODE
MCODE App Results
Parameters:
Network Scoring:
Include Loops: false Degree Cutoff: 2
Cluster Finding:
Node Score Cutoff: 0.2 Haircut: true Fluff: false K-Core: 2 Max. Depth from Seed: 100
Cluster	Score (Density*#Nodes)	Nodes	Edges	Node IDs
1	4.667	7	14	SPI1, SYK, LEF1, CEBPA, RUNX2, RUNX3, CD69
2	3	3	3	IL2RG, DOK2, VAV1

### Sheet: Down_hubgenes
node_name	MCC	DMNC	MNC	Degree	EPC	BottleNeck	EcCentricity	Closeness	Radiality	Betweenness	Stress	ClusteringCoefficient
SYK	66	0.25901	14	14	18.184	25	0.18933	35.95	7.31638	860.999	2616	0.25275
SPI1	45	0.25452	11	12	17.133	6	0.15778	34.15	7.12705	701.824	1838	0.22727
VAV1	41	0.33413	9	12	16.551	6	0.18933	33.0833	7.05943	447.332	1260	0.21212
RUNX2	33	0.38039	6	11	15.301	13	0.18933	32.9333	7.05943	788.151	2130	0.14545
CD69	40	0.37904	8	10	16.479	9	0.18933	32.7667	7.12705	572.585	1642	0.28889
IL2RG	28	0.36588	7	9	15.611	7	0.15778	30.7833	6.91067	604.424	1616	0.27778
IL2RB	32	0.34989	8	8	15.385	1	0.18933	31.0333	7.05943	192.136	662	0.42857
RUNX3	30	0.38039	6	8	15.353	2	0.15778	30.8167	6.95124	229.24	766	0.32143
LEF1	30	0.38039	6	8	13.078	4	0.18933	30.45	6.95124	546.271	1184	0.28571
CLU	7	0.30779	2	7	8.722	6	0.15778	28.3667	6.73486	769.072	1762	0.09524
CEBPA	27	0.45378	5	6	13.042	4	0.18933	29.45	6.92419	250.034	632	0.46667
PTPN22	19	0.45378	5	6	13.524	2	0.18933	28.2333	6.77543	155.99	440	0.46667
FAS	14	0.47366	4	6	12.724	7	0.18933	29.9	7.03238	544.428	1408	0.33333
CD52	9	0.46346	3	6	12.725	2	0.15778	27.0833	6.5861	71.2965	184	0.2
LCP1	9	0.25931	5	6	12.16	4	0.15778	27.55	6.70781	234.06	628	0.26667
CALB2	6	0.30779	2	6	8.266	13	0.15778	27.8167	6.78895	568.412	1116	0.13333
DOCK2	16	0.45378	5	5	13.042	2	0.15778	27.6	6.72133	17.4934	112	0.7
NCKAP1L	10	0.32413	5	5	12.251	1	0.15778	26.5833	6.5861	36.2035	158	0.5
ITPR3	8	0.46346	3	5	11.262	9	0.18933	27.4333	6.72133	321.812	986	0.3
TNFRSF1B	8	0.46346	3	5	12.28	8	0.18933	28.6	6.92419	444.023	1012	0.3
KRT18	5	0	1	5	7.471	6	0.15778	25.35	6.4779	634.774	1302	0
CTSS	5	0.30779	2	5	12.06	2	0.15778	27.3	6.68076	156.87	436	0.1
WT1	5	0.30779	2	5	9.313	9	0.15778	27.0667	6.73486	518.392	1074	0.2
DLG4	5	0.30779	2	5	5.567	5	0.13524	24.9595	6.39676	466.06	894	0.1
PSMB8	5	0.30779	2	5	12.284	3	0.15778	27.5667	6.72133	117.151	354	0.1
GMFG	5	0.30898	3	4	9.628	1	0.15778	23.8833	6.26152	10.816	30	0.33333
LRRK2	4	0	1	4	5.409	3	0.15778	22.7333	6.09924	276	712	0
ARHGDIB	4	0.30779	2	4	10.168	1	0.15778	25.9167	6.55905	43.2132	158	0.16667
GJA1	4	0	1	4	8.31	3	0.15778	24.7333	6.35619	289.638	902	0
UCHL1	4	0	1	4	8.391	4	0.18933	27.0333	6.7619	342.472	954	0
ANXA1	4	0.30779	2	4	7.232	1	0.15778	25.0667	6.4779	184.896	520	0.16667
RRAS2	3	0	1	3	3.423	3	0.13524	19.5762	5.59886	274	546	0
CD37	3	0.30779	2	3	10.091	1	0.15778	25.8	6.61314	7.90202	68	0.33333
SHOX2	3	0	1	3	6.399	2	0.15778	25.6833	6.66724	236.59	520	0
MFGE8	3	0.30779	2	3	4.825	2	0.13524	21.6262	5.95048	138	350	0.33333
SYNE2	2	0	1	2	2.494	2	0.11833	17.1155	5.12552	138	330	0
TEAD3	2	0.30779	2	2	7.098	1	0.15778	22.5	6.23448	0	0	1
ZNF253	2	0	1	2	4.411	2	0.15778	21.3667	6.04514	138	238	0
PNPLA3	2	0	1	2	4.179	1	0.13524	19.6929	5.7341	12.8	16	0
LRMP	2	0	1	2	5.148	3	0.13524	21.6595	6.03162	272	656	0
DOK2	2	0.30779	2	2	7.86	1	0.15778	22.9833	6.22095	0	0	1
DOCK5	2	0	1	2	8.211	1	0.15778	24.8833	6.4779	8.66667	30	0
GUCY1B1	2	0	1	2	2.471	2	0.11833	18.6679	5.49067	138	256	0
STXBP1	2	0	1	2	4.55	5	0.15778	22.5167	6.26152	141.171	336	0
GPX3	2	0	1	2	3.529	2	0.13524	20.3262	5.82876	138	242	0
MLXIPL	2	0	1	2	4.706	1	0.15778	21.55	6.09924	42.8	74	0
POU4F1	2	0.30779	2	2	5.007	1	0.13524	21.7595	6.15333	0	0	1
ZNF254	1	0	1	1	1.93	1	0.13524	16.3238	5.112	0	0	0
SALL2	1	0	1	1	2.408	1	0.13524	18.6929	5.7341	0	0	0
RGL2	1	0	1	1	1.855	1	0.11833	15.0845	4.66571	0	0	0
RASAL1	1	0	1	1	1.925	1	0.11833	15.0845	4.66571	0	0	0
P2RX1	1	0	1	1	5.11	1	0.13524	22.2095	6.1939	0	0	0
NRM	1	0	1	1	1.603	1	0.10519	13.7182	4.19238	0	0	0
MAP2K6	1	0	1	1	2.183	1	0.13524	16.8405	5.1661	0	0	0
ITGBL1	1	0	1	1	4.885	1	0.15778	21.6833	6.12629	0	0	0
IL9R	1	0	1	1	4.812	1	0.13524	20.7429	5.97752	0	0	0
HIP1R	1	0	1	1	2.346	1	0.13524	16.8405	5.1661	0	0	0
HEY2	1	0	1	1	4.952	1	0.15778	21.6833	6.12629	0	0	0
PDE1B	1	0	1	1	1.494	1	0.10519	14.6694	4.55752	0	0	0
SELENOP	1	0	1	1	1.65	1	0.11833	15.6821	4.89562	0	0	0
PRSS57	1	0	1	1	2.941	1	0.13524	17.95	5.42305	0	0	0
PHGDH	1	0	1	1	1.244	1	0.02667	1	0.08	0	0	0
GALK1	1	0	1	1	1.244	1	0.02667	1	0.08	0	0	0
HIPK2	1	0	1	1	3.649	1	0.15778	20.6667	6.09924	0	0	0
KCNAB2	1	0	1	1	2.526	1	0.11833	18.0012	5.46362	0	0	0
DEF6	1	0	1	1	4.851	1	0.15778	21.6833	6.12629	0	0	0
GABARAPL1	1	0	1	1	3.999	1	0.13524	19.2762	5.74762	0	0	0
CRYBG1	1	0	1	1	2.594	1	0.13524	18.2429	5.54476	0	0	0
ULBP1	1	0	1	1	5.127	1	0.15778	21.7333	6.1939	0	0	0
CCND2	1	0	1	1	4.005	1	0.15778	20.7	6.0181	0	0	0
BTN2A2	1	0	1	1	2.272	1	0.11833	16.2988	5.01733	0	0	0
BCL2L15	1	0	1	1	4.314	1	0.15778	19.7	5.84229	0	0	0
ZNF607	1	0	1	1	1.253	1	0.02667	1	0.08	0	0	0
ATXN1	1	0	1	1	1.253	1	0.02667	1	0.08	0	0	0
AQP3	1	0	1	1	3.157	1	0.13524	17.95	5.42305	0	0	0
