## Supplementary_Table_10 for "A Novel *XACT* lncRNA Transcript with Functions Transcending X-Chromosome Inactivation"

### Sheet: Sheet1
RNA-FISH probes
Probe ID	Source	Target gene	Chromosome location (hg38)	Length (bp)
RP11-256P2	BACPAC Genomics	UTX	ChrX:44,893,496-45,058,862	165367
RP11-35D3	BACPAC Genomics	XACT	ChrX:113,768,542-113,929,512	160971
CTD-2200N19		XIST	ChrX
RT-qPCR primers
Name	Sequence
XACT_Q1_fwd	CAGGAATGAGCAGGAGAGTTAAT
XACT_Q1_rev	GTACATACGTGTAACCTGGTATCC
GAPDH_fwd	GGTCTCCTCTGACTTCAACA
GAPDH_rev	AGCCAAATTCGTTGTCATAC
Alpha globin_fwd	GAGTATGGTGCGGAGGCCCTGGAG
Alpha globin_rev	CACGGCGTTGGTCAGCGCGTC
CD61_fwd	CATGGATTCCAGCAATGTCCTCC
CD61_rev	TTGAGGCAGGTGGCATTGAAGG
SgRNAs for CRISPRi
Name	Sequence
XACT_sgRNA	GGAGAACCACCTTGTTGGGAGCCACAGACACCGAGTTGGTTTAAGAGCTAAGCTGGAAACAGCATAGCAAGTT
NT_sgRNA	GGAGAACCACCTTGTTGGGCGCATCAATATGCCCGCACGTTTAAGAGCTAAGCTGGAAACAGCATAGCAAGTT
